# Diversity and evolution of Radiolaria: Beyond the stars of the ocean

**DOI:** 10.1101/2024.10.02.614131

**Authors:** Miguel M. Sandin, Johan Renaudie, Noritoshi Suzuki, Fabrice Not

## Abstract

Since Ernst Haeckel and the Challenger expedition (1872-1876), Radiolaria have been known as ubiquitous and abundant star-shaped oceanic plankton. Their exquisite biomineralized skeletons have left an extensive fossil record which is extremely valuable for biostratigraphic and paleo-environmental research. In contemporary oceans, there is growing evidence that Radiolaria are significant contributors to marine food webs and global biogeochemical cycles. Here we provide a comprehensive morpho-molecular framework to assess the extant diversity, biogeography and evolutionary history of Radiolaria. Our analyses reveal that half of radiolarian diversity is morphologically undescribed, with a large part forming three hyper-diverse environmental clades, named Rad-A, Rad-B and Rad-C. We suggest that most of this undescribed diversity likely comprises skeleton-less life forms or endosymbionts, explaining their elusive nature. Phylogenetic analyses highlight the need for major revision of high-level Radiolaria taxonomy, including placement of the Collodaria within the order Nassellaria. Fossil calibration of a molecular clock revealed the first appearance of Radiolaria ∼760 million years ago (Ma), the development of the skeleton in the early Paleozoic (∼500 Ma) and the onset of photosymbiotic relationships during the mid to late Mesozoic (∼140 Ma), related to geological periods of oligotrophy and anoxia. The results presented here provide an extensive and robust framework for developing new perspectives on early eukaryotic diversification, paleo-environmental impacts on plankton evolution, and marine microbial ecology in rapidly evolving ecosystems.
