## Supplementary material for "Diversity and evolution of Radiolaria: Beyond the stars of the ocean": Table S1

ID	species	clade	group	dataset	acnu_18S	acnu_28S
Vil119	Litholophus_sp	Acan-4b	Acantharea	ref	JN811222	NA
Ei59	Acanthoplegma_sp	Clade-A	Acantharea	ref	JN811161	JN811246
KJ758551	Acanthocyrta_haeckeli	Clade-B1	Acantharea	ref	KJ758551	NA
Vil39	Acanthocyrta_haeckeli	Clade-B1	Acantharea	ref	JN811206	JN811310
Vil51	Acanthocyrta_haeckeli	Clade-B1	Acantharea	ref	JN811207	JN811314
Vil64	Acanthocyrta_haeckeli	Clade-B1	Acantharea	ref	JN811211	JN811318
Ei68	Phyllostaurus_cuspidatus	Clade-B2	Acantharea	ref	JN811162	JN811247
GU825535	Phyllostaurus_cuspidatus	Clade-B2	Acantharea	ref	GU825535	NA
KJ760026	Phyllostaurus_cuspidatus	Clade-B2	Acantharea	ref	KJ760026	NA
KJ761157	Phyllostaurus_cuspidatus	Clade-B2	Acantharea	ref	KJ761157	NA
Vil110	Gigartacon_muelleri	Clade-C1	Acantharea	ref	JN811220	JN811328
Oki33	Gigartacon_fragilis	Clade-C2	Acantharea	ref	JN811176	JN811266
Oki91	Gigartacon_fragilis	Clade-C2	Acantharea	ref	JN811199	JN811294
Ei71	Litholophus_spB	Clade-C3	Acantharea	ref	JN811163	JN811248
Oki79	Litholophus_spA	Clade-C3	Acantharea	ref	JN811197	JN811291
Ei48	Acanthocyrta_haeckeli	Clade-C4	Acantharea	ref	JN811157	JN811240
Oki23	Gigartacon_muelleri	Clade-C4	Acantharea	ref	JN811171	JN811261
Vil52	Gigartacon_muelleri	Clade-C4	Acantharea	ref	JN811208	JN811315
Vil61	Gigartacon_muelleri	Clade-C4	Acantharea	ref	JN811210	JN811317
Oki28	Acanthocolla_cruciata	Clade-D	Acantharea	ref	JN811174	JN811264
Oki47	Staurolithium_sp	Clade-D	Acantharea	ref	JN811182	JN811272
Oki51	Acanthocolla_solidissima	Clade-D	Acantharea	ref	JN811184	JN811275
Ros6	Trizoma_brandti	Clade-D	Acantharea	ref	JN811202	JN811298
Oki4	Dorataspis_loricata	Clade-E	Acantharea	ref	JN811166	JN811254
Oki45	Phractopelta_sarmentosa	Clade-E	Acantharea	ref	JN811180	JN811270
Oki54	Lychnaspis_giltschii	Clade-E	Acantharea	ref	JN811185	JN811276
Oki73	Larcidium_dodecanthum	Clade-E	Acantharea	ref	JN811193	JN811287
Ta60	Diploconus_fasces	Clade-E	Acantharea	ref	NA	JN811303
Vil25	Coleaspis_vaginata	Clade-E	Acantharea	ref	JN811204	JN811307
Ei23	Lonchostaurus_rhombicus	Clade-F	Acantharea	ref	JN811150	JN811232
Ei27	Amphilonche_elongata	Clade-F	Acantharea	ref	JN811152	JN811235
Ei51	Amphiastrus_tetrapterus	Clade-F	Acantharea	ref	JN811159	JN811242
Ei53	Phyllostaurus_cuspidatus	Clade-F	Acantharea	ref	JN811160	JN811243
Oki21	Amphibelone_heteracanthum	Clade-F	Acantharea	ref	JN811170	JN811260
Oki71	Amphistaurus_complanatus	Clade-F	Acantharea	ref	JN811192	JN811285
Vil100	Acanthostaurus_purpurescens	Clade-F	Acantharea	ref	JN811218	JN811326
Vil96	Xiphacantha_alata	Clade-F	Acantharea	ref	JN811217	JN811325
HQ651791	Ceratospyris_hyperborea	Acanthodesmioidea	Nassellaria	ref	HQ651791	NA
Toy231	Amphispyris_costata	Acanthodesmioidea	Nassellaria	ref	MK396930	MK396974
Vil179	Lophospyris_aff	Acanthodesmioidea	Nassellaria	ref	MK396931	MK396977
Vil267	Lophospyris_aff	Acanthodesmioidea	Nassellaria	ref	MK396937	MK396987
Osh112	Nothotripodiscinus_johannismonicae	Archipilioidea	Nassellaria	ref	NA	MK396958
Osh130	Enneaphormis_enneastra	Archipilioidea	Nassellaria	ref	MK396920	MK396961
Mge17-70	Botryostrobus_auritus	Artostrobioidea	Nassellaria	ref	MK396916	NA
Mge17-9	Extotoxon_undulatum	Artostrobioidea	Nassellaria	ref	MK396918	NA
Ses58	Spirocyrtis_aff	Artostrobioidea	Nassellaria	ref	MK396925	MK396971
Mge17-122	Carpocanium_obliqua	Carpocanioidea	Nassellaria	ref	MK396913	NA
Mge17-124	Carpocanium_obliqua	Carpocanioidea	Nassellaria	ref	MK396914	NA
Ind46	Collophidium_serpentinum	Collophidiidae_and_Collodaria-X	Nassellaria	ref	KR058213	KR058270
Pan10	Collophidium_serpentinum	Collophidiidae_and_Collodaria-X	Nassellaria	ref	KR058218	KR058274
Pan11	Collophidium_serpentinum	Collophidiidae_and_Collodaria-X	Nassellaria	ref	KR058219	KR058275
Sat25	Collophidium	Collophidiidae_and_Collodaria-X	Nassellaria	ref	KR058212	KR058269
Ind44	Collosphaera	Collosphaeridae	Nassellaria	ref	KR058207	NA
Pac12	naked_Collosphaeridae	Collosphaeridae	Nassellaria	ref	KR058196	KR058259
Pac17	naked_Collosphaeridae	Collosphaeridae	Nassellaria	ref	KR058197	KR058260
Sat21	Disolenia_tenuissima	Collosphaeridae	Nassellaria	ref	KR058201	KR058264
Sat26	Disolenia_zanguebarica	Collosphaeridae	Nassellaria	ref	KR058202	KR058265
Osh129	Cycladophora_cornuta	Cycladophoroidea	Nassellaria	ref	MK396919	MK396960
Osh182	Cycladophora_davisiana	Cycladophoroidea	Nassellaria	ref	NA	MK396963
AB246681	Eucyrtidium_hexastichum	Eucyrtidioidea	Nassellaria	ref	AB246681	NA
HQ651779	Eucyrtidium_cf	Eucyrtidioidea	Nassellaria	ref	HQ651779	HQ651779
Mge17-25	Eucyrtidium_acuminatum	Eucyrtidioidea	Nassellaria	ref	MK396915	NA
Ses9	Eucyrtidium_acuminatum	Eucyrtidioidea	Nassellaria	ref	MK396929	NA
Vil496	Eucyritidium_acuminatum	Eucyrtidioidea	Nassellaria	ref	MK396948	MK397002
Llop04	Phlebarachnium_sp	Phlebarachnium	Nassellaria	ref	NA	OR978667
Llop06	Phlebarachnium_sp	Phlebarachnium	Nassellaria	ref	NA	OR978668
AB246682	Pterocanium_campanella	Lithochytridoidea	Nassellaria	ref	AB246682	NA
Osh162	Lamprotripus_hirundo	Lithochytridoidea	Nassellaria	ref	MK396921	MK396962
Vil225	Pterocanium_praetextum	Lithochytridoidea	Nassellaria	ref	MK396934	MK396982
Or1	Orodendrum_regale	Oroscenoidea	Nassellaria	ref	LC468158	NA
Or3	Orodendrum_regale	Oroscenoidea	Nassellaria	ref	LC468159	NA
AB246694	Peromelissa_tricuspidata	Plagiacanthoidea	Nassellaria	ref	AB246694	NA
HQ651801	Lithomelisssa_setosa	Plagiacanthoidea	Nassellaria	ref	HQ651801	NA
HQ651802	Lithomelisssa_setosa	Plagiacanthoidea	Nassellaria	ref	HQ651802	NA
Mge17-137	Lipmanella_sp	Plagiacanthoidea	Nassellaria	ref	NA	MK396952
Mge18-10	Callimitra_emmae	Plagiacanthoidea	Nassellaria	ref	NA	PP648172
Osh27	Helotholus_castanoides	Plagiacanthoidea	Nassellaria	ref	NA	MK396966
Osh50	Pseudodictyophimus_clevei	Plagiacanthoidea	Nassellaria	ref	MK396922	MK396967
Ses60	Peromelissa_phalacra	Plagiacanthoidea	Nassellaria	ref	MK396927	NA
Vil502	Lipmanella_dictyoceras	Plagiacanthoidea	Nassellaria	ref	MK396949	MK397003
Mge18-26	Litharachnium_tentorium	Plectopyramidoidea	Nassellaria	ref	NA	PP648173
Osh128	Polypleuris_giganthea	Plectopyramidoidea	Nassellaria	ref	NA	MK396959
AB246697	Pterocorys_sp	Pterocorythoidea	Nassellaria	ref	AB246697	NA
AB430759	Pterocorys_clausa	Pterocorythoidea	Nassellaria	ref	AB430759	AB430759
Vil426	Pterocorys_sp	Pterocorythoidea	Nassellaria	ref	MK396942	MK396995
Vil427	Theocorythium_vetlum	Pterocorythoidea	Nassellaria	ref	MK396943	MK396996
Vil490	Pterocorys_cf	Pterocorythoidea	Nassellaria	ref	MK396946	MK396999
Nat6	Sphaerozoum_strigulosum	Sphaerozoidae	Nassellaria	ref	KR058224	KR058280
Pac26	Sphaerozoum_brandtii	Sphaerozoidae	Nassellaria	ref	KR058225	KR058282
Pac8	Rhaphidozoum	Sphaerozoidae	Nassellaria	ref	KR058252	KR058311
Sat28	Collozoum	Sphaerozoidae	Nassellaria	ref	NA	KR058313
Sat5	Collozoum	Sphaerozoidae	Nassellaria	ref	KR058257	KR058314
Ses47	Sphaerozoum_fuscum	Sphaerozoidae	Nassellaria	ref	KR058229	KR058286
Vil338	Collozoum_inerme	Sphaerozoidae	Nassellaria	ref	KR058249	KR058307
AB246685	Tricolocamptra_aff	Theopilioidea	Nassellaria	ref	AB246685	NA
Mge17-94	Eucecryphalus_aff	Theopilioidea	Nassellaria	ref	MK396917	MK396957
Ses59	Eucecryphalus_aff	Theopilioidea	Nassellaria	ref	MK396926	MK396972
AY268045	Sticholonche_sp	Taxopodida	RAD-B	ref	AY268045	NA
HQ651785	Sticholonche_sp	Taxopodida	RAD-B	ref	HQ651785	NA
Ses55	Octodendron	Centrocubidae	Spumellaria	ref	MT670507	MT670459
AB246689	Un-identifiable_specimen	Clade-L	Spumellaria	ref	AB246689	NA
AB860150	Spongopyle_osculosa	Clade-L	Spumellaria	ref	AB860150	AB860150
AB860151	Spongopyle_osculosa	Clade-L	Spumellaria	ref	AB860151	AB860151
AB860156	Spongotrochus_glacialis	Clade-L	Spumellaria	ref	AB860156	AB860156
Vil296	Calcaromma_morum	Clade-L	Spumellaria	ref	MT670528	MT670470
Vil297	Calcaromma_morum	Clade-L	Spumellaria	ref	MT670529	MT670471
AB617585	Un-identifiable_specimen	Clade-M	Spumellaria	ref	AB617585	NA
Ses13	Pylodiscus_spinulosus	Clade-M	Spumellaria	ref	MT670502	MT670455
Vil298	Tetrapyle_octacantha	Clade-M	Spumellaria	ref	MT670530	MT670472
Vil432	Tetrapyle_octacantha	Clade-M	Spumellaria	ref	MT670531	MT670473
Vil506	Tetrapyle_octacantha	Clade-M	Spumellaria	ref	MT670549	MT670482
AB490705	Astrosphaera_hexagonalis	Cladococcoidea	Spumellaria	ref	AB490705	NA
AB490706	Astrosphaera_hexagonalis	Cladococcoidea	Spumellaria	ref	AB490706	NA
HQ651782	Heliosphaera_aff	Cladococcoidea	Spumellaria	ref	HQ651782	HQ651782
Vil243	Cladococcus_viminalis	Cladococcoidea	Spumellaria	ref	MT670522	MT670466
Vil497	Arachnospongus_varians	Cladococcoidea	Spumellaria	ref	MT670545	MT670478
Vil499	Liosphaera_sp	Cladococcoidea	Spumellaria	ref	MT670546	MT670479
Vil210	Spongodrymus_nidus	Excentroconchidae	Spumellaria	ref	MT670516	NA
Vil451	Plegmosphaera_radians	Excentroconchidae	Spumellaria	ref	MT670538	NA
HQ651780	Actinomma_boreale	Haliommoidea	Spumellaria	ref	HQ651780	HQ651780
HQ651781	Actinomma_boreale	Haliommoidea	Spumellaria	ref	HQ651781	HQ651781
HQ651788	Actinomma_boreale	Haliommoidea	Spumellaria	ref	HQ651788	NA
HQ651789	Actinomma_boreale	Haliommoidea	Spumellaria	ref	HQ651789	NA
HQ651795	Hexastylus_nobilis	Hexacaryidae	Spumellaria	ref	HQ651795	NA
HQ651798	Hexastylus_nobilis	Hexacaryidae	Spumellaria	ref	HQ651798	NA
Vil282	Hexacontella	Hexacaryidae	Spumellaria	ref	MT670526	NA
AB284519	Hexacontium_pachydermum	Hexacromyidae-Hexacontium	Spumellaria	ref	AB284519	NA
HQ651784	Hexacontium_sp	Hexacromyidae-Hexacontium	Spumellaria	ref	HQ651784	HQ651784
HQ651796	Hexacontium_sp	Hexacromyidae-Hexacontium	Spumellaria	ref	HQ651796	NA
Vil484	Stigmostylus_ferrusi	Hexacromyidae-Stigmostylus	Spumellaria	ref	MT670544	MT670477
Vil174	Hollandosphaera_hexagonia	Hollandosphaeridae	Spumellaria	ref	MT670512	MT670460
Vil217	Hollandosphaera_hexagonia	Hollandosphaeridae	Spumellaria	ref	MT670517	MT670463
Vil448	Hollandosphaera_hexagonia	Hollandosphaeridae	Spumellaria	ref	MT670535	NA
AB193605	Didymocyrtis_tetrathalamus	Lithocyclioidea	Spumellaria	ref	AB193605	NA
LC093106	Didymocyrtis_tetrathalamus	Lithocyclioidea	Spumellaria	ref	LC093106	NA
Vil186	Cypassis_sp	Lithocyclioidea	Spumellaria	ref	MT670513	MT670461
Mge17-44	Haliommilla_capillacea	Rhizosphaeroidea	Spumellaria	ref	MT670487	MT670448
Mge17-81	Rhizosphaera_trigonacantha	Rhizosphaeroidea	Spumellaria	ref	MT670489	MT670450
Vil240	Haliommilla_capillacea	Rhizosphaeroidea	Spumellaria	ref	MT670521	MT670465
Vil476	Rhizosphaera_trigonacantha	Rhizosphaeroidea	Spumellaria	ref	MT670542	MT670475
AB430757	Dictyocoryne_truncata	Spongodiscoidea	Spumellaria	ref	AB430757	AB430757
AB430758	Dictyocoryne_truncata	Spongodiscoidea	Spumellaria	ref	AB430758	AB430758
AB430760	Unidentified	Spongodiscoidea	Spumellaria	ref	AB430760	AB430760
Mge17-17	Spongocyclia_elliptica	Spongodiscoidea	Spumellaria	ref	MT670485	MT670447
Mge17-74	Dicytocoryne_gegenbauri	Spongodiscoidea	Spumellaria	ref	MT670488	MT670449
Mge17-82	Spongosphaera_streptacantha	Spongosphaeroidea	Spumellaria	ref	MT670490	MT670451
Osh188	Spongosphaera_streptacantha	Spongosphaeroidea	Spumellaria	ref	MT670496	NA
AB860147	Stylodictya_stellata	Trematodiscoidea	Spumellaria	ref	AB860147	AB860147
Vil441	Flustrella_arachnia	Trematodiscoidea	Spumellaria	ref	MT670534	NA
Vil501	Flustrella_arachnea	Trematodiscoidea	Spumellaria	ref	MT670547	MT670480
Vil503	Flustrella_sp	Trematodiscoidea	Spumellaria	ref	MT670548	MT670481
PR2_DQ918099_3	NA	Acan-1	Acantharea	PR2	NA	NA
PR2_DQ918165_1	NA	Acan-1	Acantharea	PR2	NA	NA
PR2_EF172841_32	500m_Sargasso_Sea_picoplankton	Acan-1	Acantharea	PR2	NA	NA
PR2_EF172911_9	3000m_Sargasso_Sea_picoplankton	Acan-1	Acantharea	PR2	NA	NA
PR2_GU246582_2	seawater	Acan-1	Acantharea	PR2	NA	NA
PR2_GU821102_1	anoxic_Cariaco_Basin	Acan-1	Acantharea	PR2	NA	NA
PR2_GU821296_1	oxygenated_Cariaco_Basin	Acan-1	Acantharea	PR2	NA	NA
PR2_GU822058_1	oxygenated_Cariaco_Basin	Acan-1	Acantharea	PR2	NA	NA
PR2_KJ757685_1	East_Pacific_Rise_2500m	Acan-1	Acantharea	PR2	NA	NA
PR2_KJ757731_1	East_Pacific_Rise_2500m	Acan-1	Acantharea	PR2	NA	NA
PR2_KJ761023_1	East_Pacific_Rise_1500m	Acan-1	Acantharea	PR2	NA	NA
PR2_KR072743_3	NA	Acan-1	Acantharea	PR2	NA	NA
PR2_KX532604_2	NA	Acan-1	Acantharea	PR2	NA	NA
PR2_KX532841_3	NA	Acan-1	Acantharea	PR2	NA	NA
PR2_EF172802_4	500m_Sargasso_Sea_picoplankton	Acan-2a	Acantharea	PR2	NA	NA
PR2_KF129879_5	60m_South_China_Sea	Acan-2b	Acantharea	PR2	NA	NA
PR2_KF129899_1	60m_South_China_Sea	Acan-2b	Acantharea	PR2	NA	NA
PR2_GU823800_7	micro-oxic_Cariaco_Basin	Acan-3a	Acantharea	PR2	NA	NA
PR2_GQ344772_3	marine_water	Acan-3b	Acantharea	PR2	NA	NA
PR2_GU822163_2	micro-oxic_Cariaco_Basin	Acan-3b	Acantharea	PR2	NA	NA
PR2_HM561210_1	ocean_water_at_10m_depth	Acan-3b	Acantharea	PR2	NA	NA
PR2_HM561211_1	ocean_water_at_10m_depth	Acan-3b	Acantharea	PR2	NA	NA
PR2_KF129893_1	60m_South_China_Sea	Acan-4a	Acantharea	PR2	NA	NA
PR2_KJ760964_1	East_Pacific_Rise_1500m	Acan-4a	Acantharea	PR2	NA	NA
PR2_EU333032_5	South_China_Sea	Acan-4b	Acantharea	PR2	NA	NA
PR2_GU822253_2	oxygenated_Cariaco_Basin	Acan-4b	Acantharea	PR2	NA	NA
PR2_KJ763045_1	SPOTstation_5m	Acan-4b	Acantharea	PR2	NA	NA
PR2_GU246591_9	seawater	Clade-A	Acantharea	PR2	NA	NA
PR2_AY046858_20	NA	Clade-B1	Acantharea	PR2	NA	NA
PR2_HM103395_13	deep-sea_1000m_0.2-5micro	Clade-B1	Acantharea	PR2	NA	NA
PR2_GU825705_22	oxygenated_Cariaco_Basin	Clade-B2	Acantharea	PR2	NA	NA
PR2_AB178585_2	NA	Clade-C1	Acantharea	PR2	NA	NA
PR2_AF063242_1	NA	Clade-C1	Acantharea	PR2	NA	NA
PR2_KC172861_8	photic_zone_of_the_ocean	Clade-C1	Acantharea	PR2	NA	NA
PR2_GU822769_16	anoxic_Cariaco_Basin	Clade-C3	Acantharea	PR2	NA	NA
PR2_JN811212_2	ocean_water	Clade-C3	Acantharea	PR2	NA	NA
PR2_KC172873_80	sediment_trap	Clade-C3	Acantharea	PR2	NA	NA
PR2_JN811175_24	ocean_water	Clade-C4	Acantharea	PR2	NA	NA
PR2_GQ913193_8	marine	Clade-D	Acantharea	PR2	NA	NA
PR2_AB178588_1	NA	Clade-E	Acantharea	PR2	NA	NA
PR2_AB178580_2	NA	Clade-F	Acantharea	PR2	NA	NA
PR2_GQ913026_3	marine	Clade-F	Acantharea	PR2	NA	NA
PR2_JQ697707_93	North_Indian_Ocean_Arabian_sea	Clade-F	Acantharea	PR2	NA	NA
PR2_JQ706068_2	NA	Clade-F	Acantharea	PR2	NA	NA
PR2_KC172872_1	sediment_trap	Clade-F	Acantharea	PR2	NA	NA
PR2_AY665075_2	Sargasso_Sea_DCM	Acanthodesmioidea	Nassellaria	PR2	NA	NA
PR2_KF130072_20	60m_South_China_Sea	Acanthodesmioidea	Nassellaria	PR2	NA	NA
PR2_KF130452_4	60m_South_China_Sea	Acanthodesmioidea	Nassellaria	PR2	NA	NA
PR2_GU823742_8	anoxic_Cariaco_Basin	Artostrobioidea	Nassellaria	PR2	NA	NA
PR2_AY046728_9	NA	Collophidiidae_and_Collodaria-X	Nassellaria	PR2	NA	NA
PR2_AY882496_3	Cariaco_Basin	Collophidiidae_and_Collodaria-X	Nassellaria	PR2	NA	NA
PR2_FN598273_1	deep_water_0.2-3um_depth_900m	Collophidiidae_and_Collodaria-X	Nassellaria	PR2	NA	NA
PR2_GU821759_2	anoxic_Cariaco_Basin	Collophidiidae_and_Collodaria-X	Nassellaria	PR2	NA	NA
PR2_GU823877_3	anoxic_Cariaco_Basin	Collophidiidae_and_Collodaria-X	Nassellaria	PR2	NA	NA
PR2_GU824110_3	micro-oxic_Cariaco_Basin	Collophidiidae_and_Collodaria-X	Nassellaria	PR2	NA	NA
PR2_GU824441_3	micro-oxic_Cariaco_Basin	Collophidiidae_and_Collodaria-X	Nassellaria	PR2	NA	NA
PR2_GU824487_1	anoxic_Cariaco_Basin	Collophidiidae_and_Collodaria-X	Nassellaria	PR2	NA	NA
PR2_GU824757_3	micro-oxic_Cariaco_Basin	Collophidiidae_and_Collodaria-X	Nassellaria	PR2	NA	NA
PR2_GU824759_84	anoxic_Cariaco_Basin	Collophidiidae_and_Collodaria-X	Nassellaria	PR2	NA	NA
PR2_GU824831_2	micro-oxic_Cariaco_Basin	Collophidiidae_and_Collodaria-X	Nassellaria	PR2	NA	NA
PR2_GU825013_1	anoxic_Cariaco_Basin	Collophidiidae_and_Collodaria-X	Nassellaria	PR2	NA	NA
PR2_GU825111_1	anoxic_Cariaco_Basin	Collophidiidae_and_Collodaria-X	Nassellaria	PR2	NA	NA
PR2_KR058214_1	photic_zone_of_the_sea	Collophidiidae_and_Collodaria-X	Nassellaria	PR2	NA	NA
PR2_KR058215_3	photic_zone_of_the_sea	Collophidiidae_and_Collodaria-X	Nassellaria	PR2	NA	NA
PR2_AF091145_1	NA	Collosphaeridae	Nassellaria	PR2	NA	NA
PR2_GU824098_3	anoxic_Cariaco_Basin	Collosphaeridae	Nassellaria	PR2	NA	NA
PR2_KR058199_5	photic_zone_of_the_sea	Collosphaeridae	Nassellaria	PR2	NA	NA
PR2_KR058204_1	photic_zone_of_the_sea	Collosphaeridae	Nassellaria	PR2	NA	NA
PR2_KR058205_1	photic_zone_of_the_sea	Collosphaeridae	Nassellaria	PR2	NA	NA
PR2_KR058206_1	photic_zone_of_the_sea	Collosphaeridae	Nassellaria	PR2	NA	NA
PR2_GU072396_14	Arabian_Sea_water_OMZ	Eucyrtidioidea	Nassellaria	PR2	NA	NA
PR2_MK396939_1	NA	Eucyrtidioidea	Nassellaria	PR2	NA	NA
PR2_EF172833_1	500m_Sargasso_Sea_picoplankton	Nass-1	Nassellaria	PR2	NA	NA
PR2_KX532876_1	NA	Nass-1	Nassellaria	PR2	NA	NA
PR2_KX532523_2	NA	Nass-2	Nassellaria	PR2	NA	NA
PR2_GU553071_1	NA	Nass-3	Nassellaria	PR2	NA	NA
PR2_JX842634_2	NA	Nass-3	Nassellaria	PR2	NA	NA
PR2_JX842410_3	NA	Nass-4	Nassellaria	PR2	NA	NA
PR2_EU682661_13	Arctic_Sea_Beaufort_Sea_region	Plagiacanthoidea	Nassellaria	PR2	NA	NA
PR2_GQ383100_3	NA	Plagiacanthoidea	Nassellaria	PR2	NA	NA
PR2_GQ383481_1	NA	Plagiacanthoidea	Nassellaria	PR2	NA	NA
PR2_GU822146_10	oxygenated_Cariaco_Basin	Plagiacanthoidea	Nassellaria	PR2	NA	NA
PR2_HQ651793_1	ocean_water	Plagiacanthoidea	Nassellaria	PR2	NA	NA
PR2_HQ865676_1	Saanich_Inlet_micro-oxic_120m	Plagiacanthoidea	Nassellaria	PR2	NA	NA
PR2_HQ867552_131	Saanich_Inlet_oxygenated_100m	Plagiacanthoidea	Nassellaria	PR2	NA	NA
PR2_JQ226414_4	Saanich_Inlet_Station_S3_10m	Plagiacanthoidea	Nassellaria	PR2	NA	NA
PR2_JX842654_2	NA	Plagiacanthoidea	Nassellaria	PR2	NA	NA
PR2_KJ759983_2	Gulf_Stream_2500m	Plagiacanthoidea	Nassellaria	PR2	NA	NA
PR2_AB179736_1	NA	Pterocorythoidea	Nassellaria	PR2	NA	NA
PR2_FN598293_1	deep_water_0.2-3um_depth_1000m	Pterocorythoidea	Nassellaria	PR2	NA	NA
PR2_AB613248_25	seawater	Sphaerozoidae	Nassellaria	PR2	NA	NA
PR2_AY266296_2	NA	Sphaerozoidae	Nassellaria	PR2	NA	NA
PR2_GU822646_4	micro-oxic_Cariaco_Basin	Sphaerozoidae	Nassellaria	PR2	NA	NA
PR2_KR058230_5	photic_zone_of_the_sea	Sphaerozoidae	Nassellaria	PR2	NA	NA
PR2_KR058235_2	photic_zone_of_the_sea	Sphaerozoidae	Nassellaria	PR2	NA	NA
PR2_KR058236_6	photic_zone_of_the_sea	Sphaerozoidae	Nassellaria	PR2	NA	NA
PR2_KR058241_1	photic_zone_of_the_sea	Sphaerozoidae	Nassellaria	PR2	NA	NA
PR2_KR058242_1	photic_zone_of_the_sea	Sphaerozoidae	Nassellaria	PR2	NA	NA
PR2_KR058243_1	photic_zone_of_the_sea	Sphaerozoidae	Nassellaria	PR2	NA	NA
PR2_KR058244_2	photic_zone_of_the_sea	Sphaerozoidae	Nassellaria	PR2	NA	NA
PR2_AY665010_3	DCM_in_Sargasso_Sea	a	RAD-A	PR2	NA	NA
PR2_EU287795_1	picoplankton_3_micrometer_75m	a	RAD-A	PR2	NA	NA
PR2_GU822262_8	anoxic_Cariaco_Basin	a	RAD-A	PR2	NA	NA
PR2_EU333041_3	South_China_Sea	b	RAD-A	PR2	NA	NA
PR2_EU561982_12	ocean_water_85m_depth	b	RAD-A	PR2	NA	NA
PR2_AY046647_3	NA	c	RAD-A	PR2	NA	NA
PR2_KJ763776_1	Gulf_Stream_105m	c	RAD-A	PR2	NA	NA
PR2_GU820951_3	anoxic_Cariaco_Basin	d	RAD-A	PR2	NA	NA
PR2_EU287794_2	picoplankton_3_micrometer_75m	e	RAD-A	PR2	NA	NA
PR2_GU821563_1	micro-oxic_Cariaco_Basin	e	RAD-A	PR2	NA	NA
PR2_GU821067_5	oxygenated_Cariaco_Basin	f-a	RAD-A	PR2	NA	NA
PR2_GU825173_3	anoxic_Cariaco_Basin	f-b	RAD-A	PR2	NA	NA
PR2_EU561973_1	ocean_water_85m_depth	f-c	RAD-A	PR2	NA	NA
PR2_GU821595_2	micro-oxic_Cariaco_Basin	f-c	RAD-A	PR2	NA	NA
PR2_GU824680_7	anoxic_Cariaco_Basin	f-d	RAD-A	PR2	NA	NA
PR2_AY665067_3	DCM_in_Sargasso_Sea	g	RAD-A	PR2	NA	NA
PR2_GU823374_49	oxygenated_Cariaco_Basin	g	RAD-A	PR2	NA	NA
PR2_EF172933_14	3000_Sargasso_Sea_picoplankton	Group-I-a	RAD-B	PR2	NA	NA
PR2_KJ757165_1	East_Pacific_Rise_2500m	Group-I-a	RAD-B	PR2	NA	NA
PR2_EU561903_19	ocean_water_5m_depth	Group-I-b	RAD-B	PR2	NA	NA
PR2_GU822884_3	oxygenated_Cariaco_Basin	Group-I-b	RAD-B	PR2	NA	NA
PR2_HM103424_15	1000m0.2-5_microm	Group-I-b	RAD-B	PR2	NA	NA
PR2_KJ757280_3	East_Pacific_Rise_2500m	Group-I-b	RAD-B	PR2	NA	NA
PR2_EF172807_9	500m_Sargasso_Sea_picoplankton	Group-I-c	RAD-B	PR2	NA	NA
PR2_EF173011_4	96m_Sargasso_Sea_picoplankton	Group-I-c	RAD-B	PR2	NA	NA
PR2_GU822663_6	oxygenated_Cariaco_Basin	Group-I-c	RAD-B	PR2	NA	NA
PR2_JF826361_3	30m_North_Pole_sea_ice	Group-I-c	RAD-B	PR2	NA	NA
PR2_KJ757487_3	East_Pacific_Rise_2500m	Group-I-c	RAD-B	PR2	NA	NA
PR2_KJ761662_2	East_Pacific_Rise_1500m	Group-I-c	RAD-B	PR2	NA	NA
PR2_KJ757202_1	East_Pacific_Rise_2500m	Group-I-d	RAD-B	PR2	NA	NA
PR2_KJ757552_5	East_Pacific_Rise_2500m	Group-I-d	RAD-B	PR2	NA	NA
PR2_DQ314831_37	arctic_waters	Group-I-e	RAD-B	PR2	NA	NA
PR2_JN832861_1	325m_mid-Norwegian_continental_margin	Group-I-e	RAD-B	PR2	NA	NA
PR2_GU823809_1	anoxic_Cariaco_Basin	Group-I-f	RAD-B	PR2	NA	NA
PR2_GU825345_38	oxygenated_Cariaco_Basin	Group-I-f	RAD-B	PR2	NA	NA
PR2_EU287791_49	picoplankton_75m	Group-II	RAD-B	PR2	NA	NA
PR2_JN832860_1	325m_mid-Norwegian_continental_margin	Group-II	RAD-B	PR2	NA	NA
PR2_EU287793_3	picoplankton_75m	Group-III	RAD-B	PR2	NA	NA
PR2_EU446332_11	anoxic_deep_hypersaline_east_MedSea	Group-III	RAD-B	PR2	NA	NA
PR2_KJ757265_1	East_Pacific_Rise_2500m	Group-III	RAD-B	PR2	NA	NA
PR2_EF172834_4	500m_Sargasso_Sea_picoplankton	Group-IV-a	RAD-B	PR2	NA	NA
PR2_KJ757714_8	East_Pacific_Rise_2500m	Group-IV-b	RAD-B	PR2	NA	NA
PR2_KJ758519_2	Arctic_Ocean_500m	Group-IV-c	RAD-B	PR2	NA	NA
PR2_AY665046_3	DCM_in_Sargasso_Sea	Group-IV-d	RAD-B	PR2	NA	NA
PR2_KC583043_38	Red_Sea_10_m	Group-IV-e	RAD-B	PR2	NA	NA
PR2_AY665072_129	DCM_in_Sargasso_Sea	Group-IV-e	RAD-B	PR2	NA	NA
PR2_KJ757081_2	East_Pacific_Rise_2500m	Group-IV-e	RAD-B	PR2	NA	NA
PR2_KJ757254_1	East_Pacific_Rise_2500m	Group-IV-e	RAD-B	PR2	NA	NA
PR2_KJ757284_1	East_Pacific_Rise_2500m	Group-IV-e	RAD-B	PR2	NA	NA
PR2_KJ757652_1	East_Pacific_Rise_2500m	Group-IV-e	RAD-B	PR2	NA	NA
PR2_KJ760851_6	East_Pacific_Rise_1500m	Group-IV-X	RAD-B	PR2	NA	NA
PR2_EU561822_13	ocean_water_75m_depth	Taxopodida	RAD-B	PR2	NA	NA
PR2_EU561864_9	ocean_water_75m_depth	Taxopodida	RAD-B	PR2	NA	NA
PR2_KJ762629_1	SPOTstation_500m	Taxopodida	RAD-B	PR2	NA	NA
PR2_EU567301_2	rhizobium	a	RAD-C	PR2	NA	NA
PR2_GU821362_4	anoxic_Cariaco_Basin	a	RAD-C	PR2	NA	NA
PR2_EU567302_1	rhizobium	b	RAD-C	PR2	NA	NA
PR2_FN598254_4	deep_water_3-10um_depth_500m	b	RAD-C	PR2	NA	NA
PR2_GU824007_39	micro-oxic_Cariaco_Basin	b	RAD-C	PR2	NA	NA
PR2_EF172847_2	500m_Sargasso_Sea_picoplankton	a	RAD-X	PR2	NA	NA
PR2_GU825638_22	anoxic_Cariaco_Basin	b	RAD-X	PR2	NA	NA
PR2_GU822672_2	oxygenated_Cariaco_Basin	Centrocubidae	Spumellaria	PR2	NA	NA
PR2_AB617584_1	750-1000m	Clade-L	Spumellaria	PR2	NA	NA
PR2_AB617587_1	250-500m	Clade-L	Spumellaria	PR2	NA	NA
PR2_AB617589_6	0-150m	Clade-L	Spumellaria	PR2	NA	NA
PR2_AB860149_7	NA	Clade-L	Spumellaria	PR2	NA	NA
PR2_GU822857_2	oxygenated_Cariaco_Basin	Clade-L	Spumellaria	PR2	NA	NA
PR2_GU823091_11	micro-oxic_Cariaco_Basin	Clade-L	Spumellaria	PR2	NA	NA
PR2_JX842234_2	NA	Clade-L	Spumellaria	PR2	NA	NA
PR2_GU821345_62	oxygenated_Cariaco_Basin	Clade-M	Spumellaria	PR2	NA	NA
PR2_HQ651803_3	ocean_water	Clade-M	Spumellaria	PR2	NA	NA
PR2_KX532634_1	NA	Clade-M	Spumellaria	PR2	NA	NA
PR2_EU287800_2	picoplankton_3micro_75m	Cladococcoidea	Spumellaria	PR2	NA	NA
PR2_EU333059_777	South_China_Sea	Cladococcoidea	Spumellaria	PR2	NA	NA
PR2_EU333077_5	South_China_Sea	Cladococcoidea	Spumellaria	PR2	NA	NA
PR2_FN598241_1	deep_water_3-10um_depth_500m	Cladococcoidea	Spumellaria	PR2	NA	NA
PR2_GU820847_1	oxygenated_Cariaco_Basin	Cladococcoidea	Spumellaria	PR2	NA	NA
PR2_GU820852_2	micro-oxic_Cariaco_Basin	Cladococcoidea	Spumellaria	PR2	NA	NA
PR2_GU820863_6	oxygenated_Cariaco_Basin	Cladococcoidea	Spumellaria	PR2	NA	NA
PR2_GU820879_682	anoxic_Cariaco_Basin	Cladococcoidea	Spumellaria	PR2	NA	NA
PR2_GU820903_407	oxygenated_Cariaco_Basin	Cladococcoidea	Spumellaria	PR2	NA	NA
PR2_GU820923_1	oxygenated_Cariaco_Basin	Cladococcoidea	Spumellaria	PR2	NA	NA
PR2_GU820934_1	oxygenated_Cariaco_Basin	Cladococcoidea	Spumellaria	PR2	NA	NA
PR2_GU821109_1	oxygenated_Cariaco_Basin	Cladococcoidea	Spumellaria	PR2	NA	NA
PR2_GU821111_1	micro-oxic_Cariaco_Basin	Cladococcoidea	Spumellaria	PR2	NA	NA
PR2_GU821160_9	oxygenated_Cariaco_Basin	Cladococcoidea	Spumellaria	PR2	NA	NA
PR2_GU821197_1	oxygenated_Cariaco_Basin	Cladococcoidea	Spumellaria	PR2	NA	NA
PR2_GU821259_1	oxygenated_Cariaco_Basin	Cladococcoidea	Spumellaria	PR2	NA	NA
PR2_GU821315_338	micro-oxic_Cariaco_Basin	Cladococcoidea	Spumellaria	PR2	NA	NA
PR2_GU821436_1	anoxic_Cariaco_Basin	Cladococcoidea	Spumellaria	PR2	NA	NA
PR2_GU821453_1	oxygenated_Cariaco_Basin	Cladococcoidea	Spumellaria	PR2	NA	NA
PR2_GU821475_1	micro-oxic_Cariaco_Basin	Cladococcoidea	Spumellaria	PR2	NA	NA
PR2_GU821548_4	micro-oxic_Cariaco_Basin	Cladococcoidea	Spumellaria	PR2	NA	NA
PR2_GU821620_2	anoxic_Cariaco_Basin	Cladococcoidea	Spumellaria	PR2	NA	NA
PR2_GU821659_26	oxygenated_Cariaco_Basin	Cladococcoidea	Spumellaria	PR2	NA	NA
PR2_GU821676_1	micro-oxic_Cariaco_Basin	Cladococcoidea	Spumellaria	PR2	NA	NA
PR2_GU821710_1	oxygenated_Cariaco_Basin	Cladococcoidea	Spumellaria	PR2	NA	NA
PR2_GU821723_1	oxygenated_Cariaco_Basin	Cladococcoidea	Spumellaria	PR2	NA	NA
PR2_GU821725_2	oxygenated_Cariaco_Basin	Cladococcoidea	Spumellaria	PR2	NA	NA
PR2_GU821871_1	oxygenated_Cariaco_Basin	Cladococcoidea	Spumellaria	PR2	NA	NA
PR2_GU821872_15	oxygenated_Cariaco_Basin	Cladococcoidea	Spumellaria	PR2	NA	NA
PR2_GU821955_2	oxygenated_Cariaco_Basin	Cladococcoidea	Spumellaria	PR2	NA	NA
PR2_GU821962_2	oxygenated_Cariaco_Basin	Cladococcoidea	Spumellaria	PR2	NA	NA
PR2_GU821968_14	oxygenated_Cariaco_Basin	Cladococcoidea	Spumellaria	PR2	NA	NA
PR2_GU822001_2	micro-oxic_Cariaco_Basin	Cladococcoidea	Spumellaria	PR2	NA	NA
PR2_GU822017_1	oxygenated_Cariaco_Basin	Cladococcoidea	Spumellaria	PR2	NA	NA
PR2_GU822024_1	micro-oxic_Cariaco_Basin	Cladococcoidea	Spumellaria	PR2	NA	NA
PR2_GU822035_17	oxygenated_Cariaco_Basin	Cladococcoidea	Spumellaria	PR2	NA	NA
PR2_GU822042_2	micro-oxic_Cariaco_Basin	Cladococcoidea	Spumellaria	PR2	NA	NA
PR2_GU822043_1	oxygenated_Cariaco_Basin	Cladococcoidea	Spumellaria	PR2	NA	NA
PR2_GU822046_1	oxygenated_Cariaco_Basin	Cladococcoidea	Spumellaria	PR2	NA	NA
PR2_GU822162_1	oxygenated_Cariaco_Basin	Cladococcoidea	Spumellaria	PR2	NA	NA
PR2_GU822297_1	oxygenated_Cariaco_Basin	Cladococcoidea	Spumellaria	PR2	NA	NA
PR2_GU822310_1	oxygenated_Cariaco_Basin	Cladococcoidea	Spumellaria	PR2	NA	NA
PR2_GU822321_2	anoxic_Cariaco_Basin	Cladococcoidea	Spumellaria	PR2	NA	NA
PR2_GU822384_1	micro-oxic_Cariaco_Basin	Cladococcoidea	Spumellaria	PR2	NA	NA
PR2_GU822516_1	oxygenated_Cariaco_Basin	Cladococcoidea	Spumellaria	PR2	NA	NA
PR2_GU822628_98	oxygenated_Cariaco_Basin	Cladococcoidea	Spumellaria	PR2	NA	NA
PR2_GU822642_5	oxygenated_Cariaco_Basin	Cladococcoidea	Spumellaria	PR2	NA	NA
PR2_GU822698_2	oxygenated_Cariaco_Basin	Cladococcoidea	Spumellaria	PR2	NA	NA
PR2_GU822907_6	oxygenated_Cariaco_Basin	Cladococcoidea	Spumellaria	PR2	NA	NA
PR2_GU822923_1	oxygenated_Cariaco_Basin	Cladococcoidea	Spumellaria	PR2	NA	NA
PR2_KF129727_5	60m_South_China_Sea	Cladococcoidea	Spumellaria	PR2	NA	NA
PR2_KF129763_1	60m_South_China_Sea	Cladococcoidea	Spumellaria	PR2	NA	NA
PR2_KJ759962_1	Gulf_Stream_2500m	Cladococcoidea	Spumellaria	PR2	NA	NA
PR2_KX532513_2	NA	Cladococcoidea	Spumellaria	PR2	NA	NA
PR2_KX532612_1	NA	Cladococcoidea	Spumellaria	PR2	NA	NA
PR2_GU820953_2	micro-oxic_Cariaco_Basin	Excentroconchidae	Spumellaria	PR2	NA	NA
PR2_GU821864_1	micro-oxic_Cariaco_Basin	Excentroconchidae	Spumellaria	PR2	NA	NA
PR2_GU822025_156	anoxic_Cariaco_Basin	Excentroconchidae	Spumellaria	PR2	NA	NA
PR2_GU822566_3	anoxic_Cariaco_Basin	Excentroconchidae	Spumellaria	PR2	NA	NA
PR2_GU822703_7	anoxic_Cariaco_Basin	Excentroconchidae	Spumellaria	PR2	NA	NA
PR2_GU824028_1	micro-oxic_Cariaco_Basin	Excentroconchidae	Spumellaria	PR2	NA	NA
PR2_GU824617_1	micro-oxic_Cariaco_Basin	Excentroconchidae	Spumellaria	PR2	NA	NA
PR2_GU824833_1	micro-oxic_Cariaco_Basin	Excentroconchidae	Spumellaria	PR2	NA	NA
PR2_KJ757677_2	East_Pacific_Rise_2500m	Excentroconchidae	Spumellaria	PR2	NA	NA
PR2_HQ651797_5	ocean_water	Hexacromyidae-Hexacontium	Spumellaria	PR2	NA	NA
PR2_GU822737_2	micro-oxic_Cariaco_Basin	Hexacromyidae-Stigmostylus	Spumellaria	PR2	NA	NA
PR2_AY882485_2	Cariaco_Basin	Lithocyclioidea	Spumellaria	PR2	NA	NA
PR2_GU820910_3	micro-oxic_Cariaco_Basin	Lithocyclioidea	Spumellaria	PR2	NA	NA
PR2_GU822276_1	micro-oxic_Cariaco_Basin	Lithocyclioidea	Spumellaria	PR2	NA	NA
PR2_KF130332_1	surface_South_China_Sea	Spongosphaeroidea	Spumellaria	PR2	NA	NA
PR2_EU333030_2	South_China_Sea	Spum-1	Spumellaria	PR2	NA	NA
PR2_EU333051_1	South_China_Sea	Spum-1	Spumellaria	PR2	NA	NA
PR2_EU562088_4	ocean_water_75m_depth	Spum-1	Spumellaria	PR2	NA	NA
PR2_GU820862_1	oxygenated_Cariaco_Basin	Spum-1	Spumellaria	PR2	NA	NA
PR2_GU820920_3	oxygenated_Cariaco_Basin	Spum-1	Spumellaria	PR2	NA	NA
PR2_GU820930_32	oxygenated_Cariaco_Basin	Spum-1	Spumellaria	PR2	NA	NA
PR2_GU821129_1	micro-oxic_Cariaco_Basin	Spum-1	Spumellaria	PR2	NA	NA
PR2_GU821466_8	oxygenated_Cariaco_Basin	Spum-1	Spumellaria	PR2	NA	NA
PR2_GU822334_1	oxygenated_Cariaco_Basin	Spum-1	Spumellaria	PR2	NA	NA
PR2_GU822780_4	oxygenated_Cariaco_Basin	Spum-1	Spumellaria	PR2	NA	NA
PR2_JX188364_3	75m_South_China_Sea	Spum-1	Spumellaria	PR2	NA	NA
PR2_KF129781_1	60m_South_China_Sea	Spum-1	Spumellaria	PR2	NA	NA
PR2_KX532575_1	NA	Spum-1	Spumellaria	PR2	NA	NA
PR2_GU821741_7	oxygenated_Cariaco_Basin	Spum-2	Spumellaria	PR2	NA	NA
PR2_GU821547_3	micro-oxic_Cariaco_Basin	Spum-3	Spumellaria	PR2	NA	NA
PR2_KX532622_1	NA	Spum-3	Spumellaria	PR2	NA	NA
PR2_GU821211_12	anoxic_Cariaco_Basin	Spum-4	Spumellaria	PR2	NA	NA
PR2_KJ757620_4	East_Pacific_Rise_2500m	Spum-4	Spumellaria	PR2	NA	NA
PR2_GU820872_7	micro-oxic_Cariaco_Basin	Spum-6	Spumellaria	PR2	NA	NA
PR2_GU822648_2	micro-oxic_Cariaco_Basin	Spum-6	Spumellaria	PR2	NA	NA
PR2_AB860148_1	NA	Trematodiscoidea	Spumellaria	PR2	NA	NA
PacBio_Otu0007_15475	deep_Ms2-bat	Acan-1	Acantharea	PacBio	NA	NA
PacBio_Otu0026_3661	deep_Ms2-bat	Acan-1	Acantharea	PacBio	NA	NA
PacBio_Otu0030_541	surface_Ms2-DCM	Acan-1	Acantharea	PacBio	NA	NA
PacBio_Otu0037_2348	deep_Ms2-bat	Acan-1	Acantharea	PacBio	NA	NA
PacBio_Otu0038_1818	deep_Ms1-bat	Acan-1	Acantharea	PacBio	NA	NA
PacBio_Otu0042_282	surface_Ms2-DCM	Acan-1	Acantharea	PacBio	NA	NA
PacBio_Otu0051_1620	deep_Ms2-bat	Acan-1	Acantharea	PacBio	NA	NA
PacBio_Otu0055_180	surface_Ms2-DCM	Acan-1	Acantharea	PacBio	NA	NA
PacBio_Otu0081_727	deep_Ms2-bat	Acan-1	Acantharea	PacBio	NA	NA
PacBio_Otu0084_523	deep_Ms1-bat	Acan-1	Acantharea	PacBio	NA	NA
PacBio_Otu0110_298	deep_Ms1-bat	Acan-1	Acantharea	PacBio	NA	NA
PacBio_Otu0118_383	deep_Ms2-bat	Acan-1	Acantharea	PacBio	NA	NA
PacBio_Otu0128_327	deep_Ms2-bat	Acan-1	Acantharea	PacBio	NA	NA
PacBio_Otu0149_248	deep_Ms2-bat	Acan-1	Acantharea	PacBio	NA	NA
PacBio_Otu0188_120	deep_Ms1-bat	Acan-1	Acantharea	PacBio	NA	NA
PacBio_Otu051_541	deep_Ms1-mes	Acan-1	Acantharea	PacBio	NA	NA
PacBio_Otu113_138	deep_Ms1-mes	Acan-1	Acantharea	PacBio	NA	NA
PacBio_Otu0165_153	deep_Ms1-bat	Acan-2b	Acantharea	PacBio	NA	NA
PacBio_Otu0120_258	deep_Ms1-bat	Acan-3a	Acantharea	PacBio	NA	NA
PacBio_Otu0130_314	deep_Ms2-bat	Acan-3a	Acantharea	PacBio	NA	NA
PacBio_Otu0152_238	deep_Ms2-bat	Acan-3a	Acantharea	PacBio	NA	NA
PacBio_Otu069_370	deep_Ms1-mes	Acan-3a	Acantharea	PacBio	NA	NA
PacBio_Otu081_304	deep_Ms1-mes	Acan-3a	Acantharea	PacBio	NA	NA
PacBio_Otu128_110	deep_Ms1-mes	Acan-3a	Acantharea	PacBio	NA	NA
PacBio_Otu0029_599	surface_Ms2-DCM	Clade-A	Acantharea	PacBio	NA	NA
PacBio_Otu0112_394	deep_Ms2-bat	Clade-A	Acantharea	PacBio	NA	NA
PacBio_Otu079_324	deep_Ms1-mes	Clade-A	Acantharea	PacBio	NA	NA
PacBio_Otu0012_3305	surface_Ms2-DCM	Clade-B1	Acantharea	PacBio	NA	NA
PacBio_Otu0013_2704	surface_Ms2-DCM	Clade-B1	Acantharea	PacBio	NA	NA
PacBio_Otu0035_2503	deep_Ms2-bat	Clade-B1	Acantharea	PacBio	NA	NA
PacBio_Otu0083_713	deep_Ms2-bat	Clade-B1	Acantharea	PacBio	NA	NA
PacBio_Otu0145_199	deep_Ms1-bat	Clade-B1	Acantharea	PacBio	NA	NA
PacBio_Otu019_2053	deep_Ms1-mes	Clade-B1	Acantharea	PacBio	NA	NA
PacBio_Otu020_1876	deep_Ms1-mes	Clade-B1	Acantharea	PacBio	NA	NA
PacBio_Otu0003_28015	deep_Ms2-bat	Clade-B2	Acantharea	PacBio	NA	NA
PacBio_Otu0094_547	deep_Ms2-bat	Clade-B2	Acantharea	PacBio	NA	NA
PacBio_Otu088_256	deep_Ms1-mes	Clade-B2	Acantharea	PacBio	NA	NA
PacBio_Otu0074_838	deep_Ms2-bat	Clade-C1	Acantharea	PacBio	NA	NA
PacBio_Otu0049_210	surface_Ms2-DCM	Clade-C2	Acantharea	PacBio	NA	NA
PacBio_Otu072_357	deep_Ms1-mes	Clade-C2	Acantharea	PacBio	NA	NA
PacBio_Otu0002_53584	deep_Ms2-bat	Clade-C3	Acantharea	PacBio	NA	NA
PacBio_Otu0010_4177	surface_Ms2-DCM	Clade-C3	Acantharea	PacBio	NA	NA
PacBio_Otu005_10455	deep_Ms1-mes	Clade-C3	Acantharea	PacBio	NA	NA
PacBio_Otu0098_380	deep_Ms1-bat	Clade-C3	Acantharea	PacBio	NA	NA
PacBio_Otu0124_218	surface_Ms1-DCM	Clade-C3	Acantharea	PacBio	NA	NA
PacBio_Otu0023_984	surface_Ms2-DCM	Clade-C4	Acantharea	PacBio	NA	NA
PacBio_Otu0204_128	deep_Ms2-bat	Clade-C4	Acantharea	PacBio	NA	NA
PacBio_Otu090_149	deep_Ms2-mes	Clade-D	Acantharea	PacBio	NA	NA
PacBio_Otu0071_635	deep_Ms1-bat	Clade-F	Acantharea	PacBio	NA	NA
PacBio_Otu068_227	deep_Ms2-mes	Clade-F	Acantharea	PacBio	NA	NA
PacBio_Otu0141_191	surface_Ms1-DCM	Artostrobioidea	Nassellaria	PacBio	NA	NA
PacBio_Otu0002_8568	surface_Ms1-DCM	Collophidiidae_and_Collodaria-X	Nassellaria	PacBio	NA	NA
PacBio_Otu0004_14893	deep_Ms1-bat	Collophidiidae_and_Collodaria-X	Nassellaria	PacBio	NA	NA
PacBio_Otu0009_8357	deep_Ms2-bat	Collophidiidae_and_Collodaria-X	Nassellaria	PacBio	NA	NA
PacBio_Otu0015_6383	deep_Ms1-bat	Collophidiidae_and_Collodaria-X	Nassellaria	PacBio	NA	NA
PacBio_Otu0019_4716	deep_Ms2-bat	Collophidiidae_and_Collodaria-X	Nassellaria	PacBio	NA	NA
PacBio_Otu0028_2869	deep_Ms1-bat	Collophidiidae_and_Collodaria-X	Nassellaria	PacBio	NA	NA
PacBio_Otu0034_2579	deep_Ms2-bat	Collophidiidae_and_Collodaria-X	Nassellaria	PacBio	NA	NA
PacBio_Otu0112_290	deep_Ms1-bat	Collophidiidae_and_Collodaria-X	Nassellaria	PacBio	NA	NA
PacBio_Otu0153_228	deep_Ms2-bat	Collophidiidae_and_Collodaria-X	Nassellaria	PacBio	NA	NA
PacBio_Otu0193_111	surface_Ms1-DCM	Collophidiidae_and_Collodaria-X	Nassellaria	PacBio	NA	NA
PacBio_Otu095_208	deep_Ms1-mes	Collophidiidae_and_Collodaria-X	Nassellaria	PacBio	NA	NA
PacBio_Otu0003_16466	deep_Ms1-bat	Collosphaeridae	Nassellaria	PacBio	NA	NA
PacBio_Otu0051_1357	deep_Ms1-bat	Collosphaeridae	Nassellaria	PacBio	NA	NA
PacBio_Otu0067_683	deep_Ms1-bat	Collosphaeridae	Nassellaria	PacBio	NA	NA
PacBio_Otu0196_114	deep_Ms1-bat	Collosphaeridae	Nassellaria	PacBio	NA	NA
PacBio_Otu0016_5614	deep_Ms2-bat	Nass-1	Nassellaria	PacBio	NA	NA
PacBio_Otu0050_1359	deep_Ms1-bat	Nass-1	Nassellaria	PacBio	NA	NA
PacBio_Otu0156_164	deep_Ms1-bat	Nass-1	Nassellaria	PacBio	NA	NA
PacBio_Otu0098_506	deep_Ms2-bat	Nass-2	Nassellaria	PacBio	NA	NA
PacBio_Otu0137_220	deep_Ms1-bat	Nass-2	Nassellaria	PacBio	NA	NA
PacBio_Otu029_1160	deep_Ms1-mes	Nass-2	Nassellaria	PacBio	NA	NA
PacBio_Otu0049_1400	deep_Ms1-bat	Oroscenoidea	Nassellaria	PacBio	NA	NA
PacBio_Otu0140_194	surface_Ms1-DCM	Plagiacanthoidea	Nassellaria	PacBio	NA	NA
PacBio_Otu0145_183	surface_Ms1-DCM	Plagiacanthoidea	Nassellaria	PacBio	NA	NA
PacBio_Otu0154_175	deep_Ms1-bat	Plagiacanthoidea	Nassellaria	PacBio	NA	NA
PacBio_Otu0191_113	surface_Ms1-DCM	Plagiacanthoidea	Nassellaria	PacBio	NA	NA
PacBio_Otu093_137	deep_Ms2-mes	Plagiacanthoidea	Nassellaria	PacBio	NA	NA
PacBio_Otu0115_239	surface_Ms1-DCM	Pterocorythoidea	Nassellaria	PacBio	NA	NA
PacBio_Otu0002_21250	deep_Ms1-bat	Sphaerozoidae	Nassellaria	PacBio	NA	NA
PacBio_Otu0008_8825	deep_Ms1-bat	Sphaerozoidae	Nassellaria	PacBio	NA	NA
PacBio_Otu0012_7431	deep_Ms2-bat	Sphaerozoidae	Nassellaria	PacBio	NA	NA
PacBio_Otu0022_4223	deep_Ms1-bat	Sphaerozoidae	Nassellaria	PacBio	NA	NA
PacBio_Otu0033_387	surface_Ms2-DCM	Sphaerozoidae	Nassellaria	PacBio	NA	NA
PacBio_Otu0070_107	surface_Ms2-DCM	Sphaerozoidae	Nassellaria	PacBio	NA	NA
PacBio_Otu0094_295	surface_Ms1-DCM	Sphaerozoidae	Nassellaria	PacBio	NA	NA
PacBio_Otu023_1638	deep_Ms1-mes	Sphaerozoidae	Nassellaria	PacBio	NA	NA
PacBio_Otu068_373	deep_Ms1-mes	Sphaerozoidae	Nassellaria	PacBio	NA	NA
PacBio_Otu0211_125	deep_Ms2-bat	Theopilioidea	Nassellaria	PacBio	NA	NA
PacBio_Otu0056_1025	deep_Ms1-bat	x	Nassellaria	PacBio	NA	NA
PacBio_Otu0097_510	deep_Ms2-bat	x	Nassellaria	PacBio	NA	NA
PacBio_Otu0202_129	deep_Ms2-bat	x	Nassellaria	PacBio	NA	NA
PacBio_Otu005_11898	deep_Ms2-mes	a	RAD-A	PacBio	NA	NA
PacBio_Otu0079_368	surface_Ms1-DCM	a	RAD-A	PacBio	NA	NA
PacBio_Otu015_2839	deep_Ms2-mes	a	RAD-A	PacBio	NA	NA
PacBio_Otu0192_144	deep_Ms2-bat	a	RAD-A	PacBio	NA	NA
PacBio_Otu0193_116	deep_Ms1-bat	a	RAD-A	PacBio	NA	NA
PacBio_Otu025_1597	deep_Ms1-mes	a	RAD-A	PacBio	NA	NA
PacBio_Otu0004_10680	surface_Ms2-DCM	b	RAD-A	PacBio	NA	NA
PacBio_Otu002_95755	deep_Ms2-mes	b	RAD-A	PacBio	NA	NA
PacBio_Otu0075_828	deep_Ms2-bat	b	RAD-A	PacBio	NA	NA
PacBio_Otu052_527	deep_Ms1-mes	b	RAD-A	PacBio	NA	NA
PacBio_Otu0062_466	surface_Ms1-DCM	c	RAD-A	PacBio	NA	NA
PacBio_Otu0215_123	deep_Ms2-bat	c	RAD-A	PacBio	NA	NA
PacBio_Otu043_446	deep_Ms2-mes	c	RAD-A	PacBio	NA	NA
PacBio_Otu0024_960	surface_Ms2-DCM	d	RAD-A	PacBio	NA	NA
PacBio_Otu0027_690	surface_Ms2-DCM	d	RAD-A	PacBio	NA	NA
PacBio_Otu027_1249	deep_Ms1-mes	d	RAD-A	PacBio	NA	NA
PacBio_Otu060_450	deep_Ms1-mes	d	RAD-A	PacBio	NA	NA
PacBio_Otu027_1413	deep_Ms2-mes	e	RAD-A	PacBio	NA	NA
PacBio_Otu0063_465	surface_Ms1-DCM	f-a	RAD-A	PacBio	NA	NA
PacBio_Otu0178_131	surface_Ms1-DCM	f-a	RAD-A	PacBio	NA	NA
PacBio_Otu044_586	deep_Ms1-mes	f-b	RAD-A	PacBio	NA	NA
PacBio_Otu073_204	deep_Ms2-mes	f-b	RAD-A	PacBio	NA	NA
PacBio_Otu132_102	deep_Ms1-mes	f-b	RAD-A	PacBio	NA	NA
PacBio_Otu0068_435	surface_Ms1-DCM	f-c	RAD-A	PacBio	NA	NA
PacBio_Otu100_121	deep_Ms2-mes	f-c	RAD-A	PacBio	NA	NA
PacBio_Otu112_109	deep_Ms2-mes	f-c	RAD-A	PacBio	NA	NA
PacBio_Otu037_870	deep_Ms1-mes	f-d	RAD-A	PacBio	NA	NA
PacBio_Otu0063_147	surface_Ms2-DCM	g	RAD-A	PacBio	NA	NA
PacBio_Otu008_5752	deep_Ms2-mes	g	RAD-A	PacBio	NA	NA
PacBio_Otu013_3489	deep_Ms1-mes	g	RAD-A	PacBio	NA	NA
PacBio_Otu0198_107	surface_Ms1-DCM	g	RAD-A	PacBio	NA	NA
PacBio_Otu031_946	deep_Ms2-mes	g	RAD-A	PacBio	NA	NA
PacBio_Otu0172_145	deep_Ms1-bat	x	RAD-A	PacBio	NA	NA
PacBio_Otu0184_163	deep_Ms2-bat	x	RAD-A	PacBio	NA	NA
PacBio_Otu064_408	deep_Ms1-mes	x	RAD-A	PacBio	NA	NA
PacBio_Otu067_374	deep_Ms1-mes	x	RAD-A	PacBio	NA	NA
PacBio_Otu0018_5052	deep_Ms2-bat	Group-I-a	RAD-B	PacBio	NA	NA
PacBio_Otu0039_1775	deep_Ms1-bat	Group-I-a	RAD-B	PacBio	NA	NA
PacBio_Otu017_235	deep_MT	Group-I-a	RAD-B	PacBio	NA	NA
PacBio_Otu0010_2463	surface_Ms1-DCM	Group-I-b	RAD-B	PacBio	NA	NA
PacBio_Otu0034_383	surface_Ms2-DCM	Group-I-b	RAD-B	PacBio	NA	NA
PacBio_Otu0042_1910	deep_Ms2-bat	Group-I-b	RAD-B	PacBio	NA	NA
PacBio_Otu0067_1050	deep_Ms2-bat	Group-I-b	RAD-B	PacBio	NA	NA
PacBio_Otu0074_621	deep_Ms1-bat	Group-I-b	RAD-B	PacBio	NA	NA
PacBio_Otu0106_314	deep_Ms1-bat	Group-I-b	RAD-B	PacBio	NA	NA
PacBio_Otu0116_385	deep_Ms2-bat	Group-I-b	RAD-B	PacBio	NA	NA
PacBio_Otu0125_249	deep_Ms1-bat	Group-I-b	RAD-B	PacBio	NA	NA
PacBio_Otu040_732	deep_Ms1-mes	Group-I-b	RAD-B	PacBio	NA	NA
PacBio_Otu073_340	deep_Ms1-mes	Group-I-b	RAD-B	PacBio	NA	NA
PacBio_Otu0049_1703	deep_Ms2-bat	Group-I-c	RAD-B	PacBio	NA	NA
PacBio_Otu0064_147	surface_Ms2-DCM	Group-I-c	RAD-B	PacBio	NA	NA
PacBio_Otu0079_581	deep_Ms1-bat	Group-I-c	RAD-B	PacBio	NA	NA
PacBio_Otu0113_393	deep_Ms2-bat	Group-I-c	RAD-B	PacBio	NA	NA
PacBio_Otu0133_228	deep_Ms1-bat	Group-I-c	RAD-B	PacBio	NA	NA
PacBio_Otu0135_226	deep_Ms1-bat	Group-I-c	RAD-B	PacBio	NA	NA
PacBio_Otu018_169	deep_MT	Group-I-c	RAD-B	PacBio	NA	NA
PacBio_Otu0208_104	deep_Ms1-bat	Group-I-c	RAD-B	PacBio	NA	NA
PacBio_Otu021_1657	deep_Ms2-mes	Group-I-c	RAD-B	PacBio	NA	NA
PacBio_Otu074_337	deep_Ms1-mes	Group-I-c	RAD-B	PacBio	NA	NA
PacBio_Otu0077_612	deep_Ms1-bat	Group-I-d	RAD-B	PacBio	NA	NA
PacBio_Otu0058_1394	deep_Ms2-bat	Group-I-e	RAD-B	PacBio	NA	NA
PacBio_Otu0111_296	deep_Ms1-bat	Group-I-e	RAD-B	PacBio	NA	NA
PacBio_Otu110_153	deep_Ms1-mes	Group-I-e	RAD-B	PacBio	NA	NA
PacBio_Otu0131_230	deep_Ms1-bat	Group-I-f	RAD-B	PacBio	NA	NA
PacBio_Otu0022_4108	deep_Ms2-bat	Group-II	RAD-B	PacBio	NA	NA
PacBio_Otu0025_3084	deep_Ms1-bat	Group-II	RAD-B	PacBio	NA	NA
PacBio_Otu0037_795	surface_Ms1-DCM	Group-II	RAD-B	PacBio	NA	NA
PacBio_Otu085_274	deep_Ms1-mes	Group-II	RAD-B	PacBio	NA	NA
PacBio_Otu0033_2715	deep_Ms2-bat	Group-III	RAD-B	PacBio	NA	NA
PacBio_Otu0046_1491	deep_Ms1-bat	Group-III	RAD-B	PacBio	NA	NA
PacBio_Otu0209_104	deep_Ms1-bat	Group-III	RAD-B	PacBio	NA	NA
PacBio_Otu0232_111	deep_Ms2-bat	Group-III	RAD-B	PacBio	NA	NA
PacBio_Otu097_205	deep_Ms1-mes	Group-III	RAD-B	PacBio	NA	NA
PacBio_Otu0141_205	deep_Ms1-bat	Group-IV-a	RAD-B	PacBio	NA	NA
PacBio_Otu0151_246	deep_Ms2-bat	Group-IV-a	RAD-B	PacBio	NA	NA
PacBio_Otu0064_753	deep_Ms1-bat	Group-IV-b	RAD-B	PacBio	NA	NA
PacBio_Otu0062_872	deep_Ms1-bat	Group-IV-c	RAD-B	PacBio	NA	NA
PacBio_Otu0096_513	deep_Ms2-bat	Group-IV-c	RAD-B	PacBio	NA	NA
PacBio_Otu087_259	deep_Ms1-mes	Group-IV-c	RAD-B	PacBio	NA	NA
PacBio_Otu0087_498	deep_Ms1-bat	Group-IV-d	RAD-B	PacBio	NA	NA
PacBio_Otu0100_481	deep_Ms2-bat	Group-IV-d	RAD-B	PacBio	NA	NA
PacBio_Otu047_572	deep_Ms1-mes	Group-IV-d	RAD-B	PacBio	NA	NA
PacBio_Otu0026_1075	surface_Ms1-DCM	Group-IV-e	RAD-B	PacBio	NA	NA
PacBio_Otu0045_278	surface_Ms2-DCM	Group-IV-e	RAD-B	PacBio	NA	NA
PacBio_Otu041_463	deep_Ms2-mes	Group-IV-e	RAD-B	PacBio	NA	NA
PacBio_Otu0018_5480	deep_Ms1-bat	Group-IV-e	RAD-B	PacBio	NA	NA
PacBio_Otu0025_761	surface_Ms2-DCM	Group-IV-X	RAD-B	PacBio	NA	NA
PacBio_Otu0030_3185	deep_Ms2-bat	Group-IV-X	RAD-B	PacBio	NA	NA
PacBio_Otu0091_323	surface_Ms1-DCM	Group-IV-X	RAD-B	PacBio	NA	NA
PacBio_Otu0045_636	surface_Ms1-DCM	Taxopodida	RAD-B	PacBio	NA	NA
PacBio_Otu0087_642	deep_Ms2-bat	Taxopodida	RAD-B	PacBio	NA	NA
PacBio_Otu0096_292	surface_Ms1-DCM	Taxopodida	RAD-B	PacBio	NA	NA
PacBio_Otu0100_340	deep_Ms1-bat	Taxopodida	RAD-B	PacBio	NA	NA
PacBio_Otu021_100	deep_MT	Taxopodida	RAD-B	PacBio	NA	NA
PacBio_Otu043_656	deep_Ms1-mes	Taxopodida	RAD-B	PacBio	NA	NA
PacBio_Otu0113_290	deep_Ms1-bat	x	RAD-B	PacBio	NA	NA
PacBio_Otu0176_172	deep_Ms2-bat	x	RAD-B	PacBio	NA	NA
PacBio_Otu0134_227	deep_Ms1-bat	a	RAD-C	PacBio	NA	NA
PacBio_Otu038_762	deep_Ms1-mes	a	RAD-C	PacBio	NA	NA
PacBio_Otu130_108	deep_Ms1-mes	a	RAD-C	PacBio	NA	NA
PacBio_Otu0042_1658	deep_Ms1-bat	b	RAD-C	PacBio	NA	NA
PacBio_Otu0058_173	surface_Ms2-DCM	b	RAD-C	PacBio	NA	NA
PacBio_Otu0076_102	surface_Ms2-DCM	b	RAD-C	PacBio	NA	NA
PacBio_Otu0078_590	deep_Ms1-bat	b	RAD-C	PacBio	NA	NA
PacBio_Otu0079_776	deep_Ms2-bat	b	RAD-C	PacBio	NA	NA
PacBio_Otu008_5586	deep_Ms1-mes	b	RAD-C	PacBio	NA	NA
PacBio_Otu0107_419	deep_Ms2-bat	b	RAD-C	PacBio	NA	NA
PacBio_Otu015_3053	deep_Ms1-mes	b	RAD-C	PacBio	NA	NA
PacBio_Otu0162_155	deep_Ms1-bat	b	RAD-C	PacBio	NA	NA
PacBio_Otu0173_179	deep_Ms2-bat	b	RAD-C	PacBio	NA	NA
PacBio_Otu075_203	deep_Ms2-mes	b	RAD-C	PacBio	NA	NA
PacBio_Otu0214_100	deep_Ms1-bat	a	RAD-X	PacBio	NA	NA
PacBio_Otu0031_459	surface_Ms2-DCM	b	RAD-X	PacBio	NA	NA
PacBio_Otu0047_1489	deep_Ms1-bat	b	RAD-X	PacBio	NA	NA
PacBio_Otu0212_124	deep_Ms2-bat	b	RAD-X	PacBio	NA	NA
PacBio_Otu050_546	deep_Ms1-mes	b	RAD-X	PacBio	NA	NA
PacBio_Otu0159_159	deep_Ms1-bat	Centrocubidae	Spumellaria	PacBio	NA	NA
PacBio_Otu0096_391	deep_Ms1-bat	Clade-L	Spumellaria	PacBio	NA	NA
PacBio_Otu0178_169	deep_Ms2-bat	Clade-L	Spumellaria	PacBio	NA	NA
PacBio_Otu0134_201	surface_Ms1-DCM	Clade-M	Spumellaria	PacBio	NA	NA
PacBio_Otu0001_56650	deep_Ms2-bat	Cladococcoidea	Spumellaria	PacBio	NA	NA
PacBio_Otu0001_92051	surface_Ms2-DCM	Cladococcoidea	Spumellaria	PacBio	NA	NA
PacBio_Otu0003_26972	surface_Ms2-DCM	Cladococcoidea	Spumellaria	PacBio	NA	NA
PacBio_Otu0011_8151	deep_Ms1-bat	Cladococcoidea	Spumellaria	PacBio	NA	NA
PacBio_Otu0012_7974	deep_Ms1-bat	Cladococcoidea	Spumellaria	PacBio	NA	NA
PacBio_Otu0027_1073	surface_Ms1-DCM	Cladococcoidea	Spumellaria	PacBio	NA	NA
PacBio_Otu005_1345	surface_Ms2-sur	Cladococcoidea	Spumellaria	PacBio	NA	NA
PacBio_Otu0109_304	deep_Ms1-bat	Cladococcoidea	Spumellaria	PacBio	NA	NA
PacBio_Otu0166_202	deep_Ms2-bat	Cladococcoidea	Spumellaria	PacBio	NA	NA
PacBio_Otu019_321	surface_Ms2-sur	Cladococcoidea	Spumellaria	PacBio	NA	NA
PacBio_Otu048_566	deep_Ms1-mes	Cladococcoidea	Spumellaria	PacBio	NA	NA
PacBio_Otu059_302	deep_Ms2-mes	Cladococcoidea	Spumellaria	PacBio	NA	NA
PacBio_Otu093_221	deep_Ms1-mes	Cladococcoidea	Spumellaria	PacBio	NA	NA
PacBio_Otu0027_3558	deep_Ms2-bat	Excentroconchidae	Spumellaria	PacBio	NA	NA
PacBio_Otu0078_101	surface_Ms2-DCM	Excentroconchidae	Spumellaria	PacBio	NA	NA
PacBio_Otu0214_123	deep_Ms2-bat	Excentroconchidae	Spumellaria	PacBio	NA	NA
PacBio_Otu0105_266	surface_Ms1-DCM	Lithocyclioidea	Spumellaria	PacBio	NA	NA
PacBio_Otu0174_139	deep_Ms1-bat	Rhizosphaeroidea	Spumellaria	PacBio	NA	NA
PacBio_Otu0035_346	surface_Ms2-DCM	Spum-1	Spumellaria	PacBio	NA	NA
PacBio_Otu0055_505	surface_Ms1-DCM	Spum-1	Spumellaria	PacBio	NA	NA
PacBio_Otu0085_510	deep_Ms1-bat	Spum-1	Spumellaria	PacBio	NA	NA
PacBio_Otu0202_104	surface_Ms1-DCM	Spum-1	Spumellaria	PacBio	NA	NA
PacBio_Otu0206_128	deep_Ms2-bat	Spum-1	Spumellaria	PacBio	NA	NA
PacBio_Otu0216_122	deep_Ms2-bat	Spum-1	Spumellaria	PacBio	NA	NA
PacBio_Otu030_1088	deep_Ms2-mes	Spum-1	Spumellaria	PacBio	NA	NA
PacBio_Otu0024_3904	deep_Ms2-bat	Spum-4	Spumellaria	PacBio	NA	NA
PacBio_Otu0108_304	deep_Ms1-bat	Spum-4	Spumellaria	PacBio	NA	NA
PacBio_Otu0177_131	deep_Ms1-bat	Spum-4	Spumellaria	PacBio	NA	NA
PacBio_Otu0090_467	deep_Ms1-bat	Spum-6	Spumellaria	PacBio	NA	NA
PacBio_Otu0170_191	deep_Ms2-bat	Spum-6	Spumellaria	PacBio	NA	NA
PacBio_Otu0135_298	deep_Ms2-bat	x	x	PacBio	NA	NA
PacBio_Otu094_212	deep_Ms1-mes	x	x	PacBio	NA	NA
PR2_AF530525_4	NA	Group-IV-d	RAD-B	filtered	NA	NA
PR2_EU287801_2	Heliosphaera_aff	Cladococcoidea	Spumellaria	filtered	NA	NA
PR2_FJ169723_50	Heliosphaera_aff	Cladococcoidea	Spumellaria	filtered	NA	NA
PR2_GQ344653_7	Heliosphaera_aff	Cladococcoidea	Spumellaria	filtered	NA	NA
PR2_GU246583_3	NA	Group-IV-d	RAD-B	filtered	NA	NA
PR2_KC583137_2	NA	X	Spumellaria	filtered	NA	NA
PacBio_Otu0069_993	NA	NA	Acantharea	filtered	NA	NA
PacBio_Otu0073_625	NA	NA	RAD-B	filtered	NA	NA
PacBio_Otu0109_405	NA	NA	Acantharea	filtered	NA	NA
PacBio_Otu0115_284	NA	NA	Spumellaria	filtered	NA	NA
PacBio_Otu0134_298	NA	X	Acantharea	filtered	NA	NA
PacBio_Otu0179_131	NA	NA	Spumellaria	filtered	NA	NA
PacBio_Otu020_115	NA	Group-II	RAD-B	filtered	NA	NA
PacBio_Otu0217_122	NA	NA	RAD-A	filtered	NA	NA
PacBio_Otu112_141	NA	NA	Acantharea	filtered	NA	NA
PacBio_Otu114_137	NA	NA	Acantharea	filtered	NA	NA
AB218765	Challengeron_diodon	Phaeodarea	Cercozoa	outgroup	AB218765	NA
AB218767	Protocystis_xiphodon	Phaeodarea	Cercozoa	outgroup	AB218767	NA
AB820365	Aulographis_japonica	Phaeodarea	Cercozoa	outgroup	AB820365	NA
AB998892	Challengeron_tizardi	Phaeodarea	Cercozoa	outgroup	AB998892	NA
AB998895	Porospathis_holostoma	Phaeodarea	Cercozoa	outgroup	AB998895	NA
AB998899	Coelodendrum_furcatissimum	Phaeodarea	Cercozoa	outgroup	AB998899	NA
AB998901	Tuscaretta_belknapi	Phaeodarea	Cercozoa	outgroup	AB998901	NA
AB998905	Conchariidae_sp	Phaeodarea	Cercozoa	outgroup	AB998905	NA
AB998911	Challengeron_willemoesii	Phaeodarea	Cercozoa	outgroup	AB998911	NA
AB998912	Protocystis_xiphodon	Phaeodarea	Cercozoa	outgroup	AB998912	NA
AB998915	Auloscena_sp	Phaeodarea	Cercozoa	outgroup	AB998915	NA
AB998917	Aulographis_japonica	Phaeodarea	Cercozoa	outgroup	AB998917	NA
AB998918	Auloscena_sp	Phaeodarea	Cercozoa	outgroup	AB998918	NA
AB998919	Aulacantha_scolymantha	Phaeodarea	Cercozoa	outgroup	AB998919	NA
AB998922	Phaeodina_sp	Phaeodarea	Cercozoa	outgroup	AB998922	NA
AB698451	Gymnoxanthella_radiolariae	Gymnodiniales	Dinoflagellata	outgroup	AB698451	NA
AB920349	Gymnoxanthella_radiolariae	Gymnodiniales	Dinoflagellata	outgroup	AB920349	NA
AB920350	Gymnoxanthella_radiolariae	Gymnodiniales	Dinoflagellata	outgroup	AB920350	NA
AB920351	Gymnoxanthella_radiolariae	Gymnodiniales	Dinoflagellata	outgroup	AB920351	NA
KF422623	Pelagodinium_beii	Suessiales	Dinoflagellata	outgroup	KF422623	NA
KJ763415	Pelagodinium_beii	Suessiales	Dinoflagellata	outgroup	KJ763415	NA
LC521302	Pelagodinium_beii	Suessiales	Dinoflagellata	outgroup	LC521302	NA
PacBio_Otu0217_101	NC12A	Novel-clade-10-12	Cercozoa	outgroup	NA	NA
PacBio_Otu0309_59	NC12B	Novel-clade-10-13	Cercozoa	outgroup	NA	NA
PacBio_Otu0302_59	NC12B	Novel-clade-10-14	Cercozoa	outgroup	NA	NA
PacBio_Otu0230_91	NC12B	Novel-clade-10-15	Cercozoa	outgroup	NA	NA
PacBio_Otu0362_72	NC12B	Novel-clade-10-16	Cercozoa	outgroup	NA	NA
PacBio_Otu0193_140	Pelagodinium_beii	Suessiales	Dinoflagellata	outgroup	NA	NA
