## Supplementary material for "Diversity and evolution of Radiolaria: Beyond the stars of the ocean": Table S3

Clade	0%	5%	25%	50%	75%	95%	100%
Spumellaria	470.856	503.566	528.838	588.239	695.692	742.449	807.313
Entactinaria	480.189	483.368	493.461	517.135	593.265	756.183	817.63
Spongodiscoidea	252.663	263.686	275.114	283.779	291.508	298.311	299.569
Centrocubidae	250.308	253.385	263.052	274.849	286.515	297.157	299.973
Hexacromyidae	250.002	252.11	260.295	272.31	282.683	296.352	299.797
Haliommoidea	240.036	249.689	263.619	272.067	280.642	292.884	299.3
Rhizosphaeroidea	241.264	244.497	252.843	263.279	278.35	294.899	299.553
Trematodiscoidea	238.024	241.939	250.231	258.449	270.435	290.195	299.4
Clade-L	205.147	206.4	215.674	226.015	242.724	271.052	295.753
Clade-M	163.628	168.734	176.685	183.736	198.915	219.204	242.425
Lithocyclioidea	152.15	157.011	166.83	175.6	189.973	208.255	234.828
Cladococcoidea	65.071	69.067	72.3	74.841	79.749	88.574	105.084
Excentroconchidae	30.032	30.432	31.928	33.617	35.043	44.491	63.268
Spongosphaeroidea	5.004	5.279	6.4	7.852	9.349	14.874	20.755
Nassellaria	355.963	363.16	385.273	405.876	437.216	512.71	569.801
Artostrobioidea	195.401	202.905	222.291	264.051	282.676	296.285	299.723
Eucyrtidioidea	190.475	196.176	202.519	208.668	216.337	233.892	257.374
Plagiacanthoidea	175.124	175.462	178.162	182.092	187.681	196.265	204.766
Plectopyramidoidea	178.403	182.459	189.573	198.439	209.301	233.3	248.325
Theopilioidea	95.108	99.212	102.474	105.661	112.059	122.458	139.57
Carpocanioidea	90.125	93.935	98.01	102.946	109.175	117.504	137.991
Plagiacanthoidea	70.011	71.033	73.591	76.388	79.011	84.321	95.949
Cycladophoroidea	65.033	65.858	70.519	73.715	78.394	88.874	98.958
Pterocorythoidea	70.012	70.531	71.899	73.392	74.859	79.48	84.475
Lithochytridoidea	70.008	70.332	71.591	72.904	74.463	77.985	81.715
Acanthodesmioidea	65.085	65.824	68.843	71.19	73.969	78.676	84.567
Archipillioidea	60.231	62.437	66.537	68.791	72.608	84.915	94.698
Collodaria	45.226	45.949	49.58	52.275	53.944	59.602	64.828
Oroscenoidea	45.089	46.322	51.056	53.004	55.459	63.602	84.294
Collosphaeridae	30.016	30.699	32.172	33.82	37.556	43.264	53.458
Sphaerozoidae	20.146	23.777	27.262	30.091	36.088	50.693	92.308
