## Supplementary material for "Diversity and evolution of Radiolaria: Beyond the stars of the ocean": Table S4

group	lineage	cluster	numerical_value	indicator_value	probability	strong_indicator
Collodaria	Siphonosphaera_cyathina	Surface	0-5	0.576	0.0462
RAD-A	RAD-A_Xa_X_sp.	Epipelagic	5-200	0.5862	0.0003	yes
Acantharea	Staurolithium_sp.	Epipelagic	5-200	0.5037	0.02
RAD-A	RAD-A_Xb_X_sp.	Epipelagic	5-200	0.4896	0.0443
Nassellaria	Amphispyris_costata	Epipelagic	5-200	0.4608	0.0003
Nassellaria	Protoscenium_cf_intricatum	Epipelagic	5-200	0.4546	0.0206
Nassellaria	Ceratospyris_hyperborea	Epipelagic	5-200	0.451	0.0221
RAD-A	RAD-A_Xf_c_sp.	Epipelagic	5-200	0.4498	0.0105
Acantharea	Acantharea_2b_X_sp.	Epipelagic	5-200	0.4485	0.0127
Acantharea	Coleaspis_vaginata	Epipelagic	5-200	0.4481	0.0112
Spumellaria	Spongosphaera_streptacantha	Epipelagic	5-200	0.4441	0.0464
RAD-A	RAD-A_Xg_X_sp.	Epipelagic	5-200	0.4121	0.003
Spumellaria	Hexacontium_sp.	Epipelagic	5-200	0.4084	0.0112
RAD-A	RAD-A_Xc_X_sp.	Epipelagic	5-200	0.4016	0.002
RAD-A	RAD-A_Xe_X_sp.	Epipelagic	5-200	0.4003	0.0037
Spumellaria	Trilobatum_aff_acuferum	Epipelagic	5-200	0.357	0.024
Nassellaria	Peromelissa_tricuspidata	Epipelagic	5-200	0.3568	0.0284
Acantharea	Acantharea_E_XX_sp.	Epipelagic	5-200	0.3201	0.0179
Acantharea	Acantharea_2a_X_sp.	Epipelagic	5-200	0.3045	0.0088
RAD-A	RAD-A_Xf_a_sp.	Epipelagic	5-200	0.2687	0.0338
Nassellaria	Archiperidium_hexacanthum	Epipelagic	5-200	0.2685	0.0059
Spumellaria	Tetrapyle_sp.	Epipelagic	5-200	0.2599	0.0069
Spumellaria	Heliosphaera_aff_actinota	Epipelagic	5-200	0.2498	0.0252
Nassellaria	Artostrobiidae_X_sp.	Epipelagic	5-200	0.2435	0.0428
Acantharea	Acanthocolla_solidissima	Epipelagic	5-200	0.1782	0.0155
Nassellaria	Tricolocamptra_aff_urnula	Epipelagic	5-200	0.1352	0.0332
Spumellaria	Stigmostylus_ferrusi	Mesopelagic	200-800	0.0637	0.0497
Acantharea	Acantharea_1_XX_sp.	Mesopelagic	200-800	0.9844	0.0001	yes
Spumellaria	Liosphaeroidea_XX_sp.	Mesopelagic	200-800	0.9667	0.0001	yes
Spumellaria	Heliosphaera_sp.	Mesopelagic	200-800	0.929	0.0001	yes
Spumellaria	Astrosphaera_hexagonalis	Mesopelagic	200-800	0.8912	0.0002	yes
RAD-B	RAD-B_X_Group-Ia_X_sp.	Mesopelagic	200-800	0.8833	0.0001	yes
Radiolaria_X	Radiolaria_XXXX_sp.	Mesopelagic	200-800	0.8758	0.0001	yes
Nassellaria	Nassellaria_1_X_sp.	Mesopelagic	200-800	0.8429	0.0001	yes
Acantharea	Litholophus_spB	Mesopelagic	200-800	0.8305	0.0001	yes
Acantharea	Acanthoplegma_sp.	Mesopelagic	200-800	0.8121	0.0001	yes
RAD-B	RAD-B_X_Group-IVb_X_sp.	Mesopelagic	200-800	0.7863	0.0001	yes
RAD-B	RAD-B_X_Group-III_X_sp.	Mesopelagic	200-800	0.7588	0.0001	yes
Acantharea	Acanthochiasma_sp.	Mesopelagic	200-800	0.7523	0.0001	yes
RAD-B	RAD-B_X_Group-Ic_X_sp.	Mesopelagic	200-800	0.7344	0.0001	yes
RAD-B	RAD-B_X_Group-IVc_X_sp.	Mesopelagic	200-800	0.7324	0.0001	yes
RAD-B	RAD-B_X_Group-Ib_X_sp.	Mesopelagic	200-800	0.7159	0.0001	yes
Collodaria	Collophidium_serpentinum	Mesopelagic	200-800	0.7137	0.0001	yes
Acantharea	Phyllostaurus_B2_echinoides	Mesopelagic	200-800	0.7071	0.0001	yes
RAD-B	RAD-B_X_Group-IV_XX_sp.	Mesopelagic	200-800	0.7031	0.0001	yes
Spumellaria	Excentroconchidae_X_sp.	Mesopelagic	200-800	0.6953	0.0001	yes
Spumellaria	Centrocubus_cladostylus	Mesopelagic	200-800	0.672	0.0001	yes
RAD-B	RAD-B_X_Group-II_X_sp.	Mesopelagic	200-800	0.6698	0.0001	yes
RAD-B	RAD-B_X_Group-IVd_X_sp.	Mesopelagic	200-800	0.666	0.0001	yes
Nassellaria	Cycladophora_cornuta	Mesopelagic	200-800	0.6533	0.0001	yes
Spumellaria	Rhizosphaera_sp.	Mesopelagic	200-800	0.6026	0.0002	yes
Acantharea	Heteracon_C3_biformis	Mesopelagic	200-800	0.593	0.0001	yes
RAD-B	RAD-B_X_Group-Id_X_sp.	Mesopelagic	200-800	0.5781	0.0001	yes
RAD-B	RAD-B_X_Group-IVa_X_sp.	Mesopelagic	200-800	0.5744	0.0001	yes
Acantharea	Acantharea_3a_X_sp.	Mesopelagic	200-800	0.5711	0.0001	yes
Spumellaria	Spongopyle_osculosa	Mesopelagic	200-800	0.5659	0.0001	yes
Spumellaria	Sphaerolarnacillium_tanzhiyuani	Mesopelagic	200-800	0.5047	0.0001	yes
Nassellaria	Archiscenium_tricolpium	Mesopelagic	200-800	0.4931	0.0001
RAD-B	RAD-B_X_Group-Ie_X_sp.	Mesopelagic	200-800	0.4707	0.0242
RAD-B	RAD-B_X_Group-If_X_sp.	Mesopelagic	200-800	0.4526	0.0001
Spumellaria	Stylodictya_stellata	Mesopelagic	200-800	0.4448	0.0001
Spumellaria	Dictyocoryne_truncata	Mesopelagic	200-800	0.435	0.004
Nassellaria	Nassellaria_3_X_sp.	Mesopelagic	200-800	0.4114	0.0001
Nassellaria	Pterocorys_sp.	Mesopelagic	200-800	0.4007	0.0001
Acantharea	Gigartacon_C2__fragilis	Mesopelagic	200-800	0.3942	0.0007
Nassellaria	Eucyrtidium_hexastichum	Mesopelagic	200-800	0.3581	0.0013
Nassellaria	Pterocanium_campanella	Mesopelagic	200-800	0.3538	0.0001
RAD-A	RAD-A_Xd_X_sp.	Mesopelagic	200-800	0.3416	0.0001
Spumellaria	Spongurus_pylomaticus	Mesopelagic	200-800	0.3254	0.0001
Nassellaria	Botryostrobus_auritus	Mesopelagic	200-800	0.3154	0.0001
Spumellaria	Sphaeropylolena_circumtexta	Mesopelagic	200-800	0.3104	0.0001
Spumellaria	Actinomma_boreale	Mesopelagic	200-800	0.286	0.0001
Nassellaria	Eucyrtidium_hexagonatum	Mesopelagic	200-800	0.269	0.0032
Acantharea	Chaunacanthid_sp.	Mesopelagic	200-800	0.264	0.001
Spumellaria	Schizodiscus_spp.	Mesopelagic	200-800	0.2628	0.0145
Nassellaria	Eucyrtidium_cf_calvertense	Mesopelagic	200-800	0.251	0.0001
Acantharea	Trizoma_brandti	Mesopelagic	200-800	0.2392	0.0101
Nassellaria	Nassellaria_2_X_sp.	Mesopelagic	200-800	0.2322	0.0003
Spumellaria	Spongopylidae_X_sp.	Mesopelagic	200-800	0.2213	0.0004
Acantharea	Lithoptera_sp.	Mesopelagic	200-800	0.2212	0.0009
Spumellaria	Pylodiscus_spinulosus	Mesopelagic	200-800	0.1951	0.0288
RAD-A	RAD-A_Xf_d_sp.	Mesopelagic	200-800	0.1672	0.0001
Nassellaria	Pterocanium_sp.	Mesopelagic	200-800	0.1351	0.0001
Nassellaria	Theocorythium_sp.	Mesopelagic	200-800	0.1119	0.0395
Acantharea	Acantharea_4a_X_sp.	Mesopelagic	200-800	0.1053	0.0001
Acantharea	Stauracantha_orthostaura	Mesopelagic	200-800	0.096	0.0004
Spumellaria	Spumellaria_4a_X_sp.	Mesopelagic	200-800	0.0789	0.0004
Nassellaria	Orodendrum_regale	Mesopelagic	200-800	0.0767	0.0005
Spumellaria	Perichlamydium_venustum	Mesopelagic	200-800	0.0465	0.0102
Spumellaria	Lithelius_cf_alveolina	Mesopelagic	200-800	0.0287	0.0408
Spumellaria	Stylodictya_subtilis	Mesopelagic	200-800	0.0252	0.0468
Acantharea	Stauracantha_alata	tropical	abs(latitude) <= 23.43614	0.9377	0.0013	yes
Collodaria	Collosphaera_tuberosa	tropical	abs(latitude) <= 23.43614	0.8657	0.0001	yes
Spumellaria	Spumellaria_1_X_sp.	tropical	abs(latitude) <= 23.43614	0.8379	0.0001	yes
Collodaria	Collozoum_inerme	tropical	abs(latitude) <= 23.43614	0.7997	0.0014	yes
Acantharea	Lychnaspis_E1_giltschii	tropical	abs(latitude) <= 23.43614	0.7917	0.0001	yes
Spumellaria	Astrosphaera_hexagonalis	tropical	abs(latitude) <= 23.43614	0.7591	0.0129
Acantharea	Coleaspis_vaginata	tropical	abs(latitude) <= 23.43614	0.7527	0.0001	yes
Acantharea	Acantharea_4d_X_sp.	tropical	abs(latitude) <= 23.43614	0.7202	0.0001	yes
Spumellaria	Spumellaria_6_X_sp.	tropical	abs(latitude) <= 23.43614	0.7014	0.0001	yes
Collodaria	Thalassicolla_A_melacapsa	tropical	abs(latitude) <= 23.43614	0.6903	0.0001	yes
Spumellaria	Cladococcus_scoparius	tropical	abs(latitude) <= 23.43614	0.6576	0.0001	yes
RAD-A	RAD-A_Xa_X_sp.	tropical	abs(latitude) <= 23.43614	0.651	0.0001	yes
RAD-A	RAD-A_Xb_X_sp.	tropical	abs(latitude) <= 23.43614	0.6491	0.0002	yes
Spumellaria	Spongosphaera_streptacantha	tropical	abs(latitude) <= 23.43614	0.6456	0.0001	yes
Acantharea	Acanthometra_sp.	tropical	abs(latitude) <= 23.43614	0.636	0.0018	yes
RAD-A	RAD-A_Xf_c_sp.	tropical	abs(latitude) <= 23.43614	0.6188	0.0001	yes
Acantharea	Gigartacon_C1_muelleri	tropical	abs(latitude) <= 23.43614	0.6172	0.0001	yes
Collodaria	Siphonosphaera_abyssi	tropical	abs(latitude) <= 23.43614	0.617	0.0499
Collodaria	Collophidiidae_X_sp.	tropical	abs(latitude) <= 23.43614	0.6147	0.0098	yes
Collodaria	Collozoum_pelagicum	tropical	abs(latitude) <= 23.43614	0.6135	0.004	yes
RAD-B	Sticholonche_sp.	tropical	abs(latitude) <= 23.43614	0.6089	0.0004	yes
Acantharea	Amphibelone_heteracanthum	tropical	abs(latitude) <= 23.43614	0.608	0.0001	yes
Acantharea	Xiphacantha_quadridentata	tropical	abs(latitude) <= 23.43614	0.6012	0.0012	yes
Nassellaria	Ceratospyris_hyperborea	tropical	abs(latitude) <= 23.43614	0.581	0.0008	yes
Acantharea	Phyllostaurus_B2_echinoides	tropical	abs(latitude) <= 23.43614	0.5613	0.0006	yes
Collodaria	Sphaerozoum_punctatum	tropical	abs(latitude) <= 23.43614	0.5592	0.0078	yes
RAD-A	RAD-A_Xf_b_sp.	tropical	abs(latitude) <= 23.43614	0.5525	0.0001	yes
RAD-B	RAD-B_X_Group-IVe_X_sp.	tropical	abs(latitude) <= 23.43614	0.5198	0.0377
Spumellaria	Dictyocoryne_truncata	tropical	abs(latitude) <= 23.43614	0.5113	0.0001	yes
Collodaria	naked_Collosphaeridae	tropical	abs(latitude) <= 23.43614	0.4924	0.0004
Collodaria	Collophidium_serpentinum	tropical	abs(latitude) <= 23.43614	0.4889	0.0143
Spumellaria	Pyloniidae_3_sp.	tropical	abs(latitude) <= 23.43614	0.4766	0.0003
RAD-B	RAD-B_X_Group-II_X_sp.	tropical	abs(latitude) <= 23.43614	0.4749	0.0096
RAD-C	RAD-C_Xa_X_sp.	tropical	abs(latitude) <= 23.43614	0.4691	0.0159
Nassellaria	Amphispyris_costata	tropical	abs(latitude) <= 23.43614	0.4666	0.0002
Spumellaria	Spumellaria_3_X_sp.	tropical	abs(latitude) <= 23.43614	0.4622	0.0028
Nassellaria	Protoscenium_cf_intricatum	tropical	abs(latitude) <= 23.43614	0.458	0.0205
Nassellaria	Lophophaenidae_X_sp.	tropical	abs(latitude) <= 23.43614	0.4575	0.0002
Spumellaria	Trilobatum_aff_acuferum	tropical	abs(latitude) <= 23.43614	0.4453	0.0006
Acantharea	Acantharea_2b_X_sp.	tropical	abs(latitude) <= 23.43614	0.4334	0.0101
Spumellaria	Rhizosphaera_sp.	tropical	abs(latitude) <= 23.43614	0.4165	0.0121
Spumellaria	Excentroconchidae_X_sp.	tropical	abs(latitude) <= 23.43614	0.4152	0.0034
Acantharea	Acantharea_2a_X_sp.	tropical	abs(latitude) <= 23.43614	0.4012	0.0001
RAD-A	RAD-A_Xe_X_sp.	tropical	abs(latitude) <= 23.43614	0.382	0.0024
Acantharea	Acantharea_3a_X_sp.	tropical	abs(latitude) <= 23.43614	0.3781	0.0022
RAD-B	RAD-B_X_Group-Ib_X_sp.	tropical	abs(latitude) <= 23.43614	0.3677	0.0275
RAD-A	RAD-A_Xg_X_sp.	tropical	abs(latitude) <= 23.43614	0.3285	0.015
Nassellaria	Peromelissa_tricuspidata	tropical	abs(latitude) <= 23.43614	0.3266	0.043
Acantharea	Acantharea_E_XX_sp.	tropical	abs(latitude) <= 23.43614	0.3176	0.0105
Nassellaria	Eucyrtidium_hexastichum	tropical	abs(latitude) <= 23.43614	0.3028	0.0021
Nassellaria	Pterocorys_sp.	tropical	abs(latitude) <= 23.43614	0.3027	0.0018
Radiolaria_X	Radiolaria_XXXX_sp.	tropical	abs(latitude) <= 23.43614	0.2895	0.0306
RAD-B	RAD-B_X_Group-If_X_sp.	tropical	abs(latitude) <= 23.43614	0.2848	0.0135
Nassellaria	Archiperidium_hexacanthum	tropical	abs(latitude) <= 23.43614	0.2704	0.0025
Spumellaria	Tetrapyle_sp.	tropical	abs(latitude) <= 23.43614	0.2686	0.0032
Collodaria	Sphaerozoum_trigenimum	tropical	abs(latitude) <= 23.43614	0.2629	0.014
Nassellaria	Tricolocamptra_aff_urnula	tropical	abs(latitude) <= 23.43614	0.2627	0.0001
Spumellaria	Spumellaria_2_X_sp.	tropical	abs(latitude) <= 23.43614	0.2611	0.0035
Nassellaria	Artostrobiidae_X_sp.	tropical	abs(latitude) <= 23.43614	0.2564	0.018
Spumellaria	Heliosphaera_aff_actinota	tropical	abs(latitude) <= 23.43614	0.2468	0.0257
Spumellaria	Schizodiscus_spp.	tropical	abs(latitude) <= 23.43614	0.2445	0.0152
Nassellaria	Eucyrtidium_hexagonatum	tropical	abs(latitude) <= 23.43614	0.204	0.0176
Collodaria	Disolenia_zanguebarica	tropical	abs(latitude) <= 23.43614	0.1913	0.0006
Spumellaria	Sphaerolarnacillium_tanzhiyuani	tropical	abs(latitude) <= 23.43614	0.1861	0.0203
Spumellaria	Pylodiscus_spinulosus	tropical	abs(latitude) <= 23.43614	0.183	0.0319
Nassellaria	Nassellaria_3_X_sp.	tropical	abs(latitude) <= 23.43614	0.0983	0.0487
Spumellaria	Hexastylus_nobilis	tropical	abs(latitude) <= 23.43614	0.0507	0.0246
Spumellaria	Cypassis_irregularis	tropical	abs(latitude) <= 23.43614	0.0378	0.0311
Collodaria	Collosphaeridae_X_sp.	temperate	23.43614 < abs(latitude) <= 66.56386	0.6674	0.0013	yes
Collodaria	Collozoum_amoeboides	temperate	23.43614 < abs(latitude) <= 66.56386	0.6001	0.0478
Spumellaria	Liosphaeroidea_XX_sp.	temperate	23.43614 < abs(latitude) <= 66.56386	0.5715	0.0085	yes
Acantharea	Acanthocyrta_haeckeli	temperate	23.43614 < abs(latitude) <= 66.56386	0.5653	0.004	yes
RAD-A	RAD-A_Xc_X_sp.	temperate	23.43614 < abs(latitude) <= 66.56386	0.4072	0.0004
RAD-B	RAD-B_X_Group-III_X_sp.	temperate	23.43614 < abs(latitude) <= 66.56386	0.308	0.0225
Acantharea	Trizoma_brandti	temperate	23.43614 < abs(latitude) <= 66.56386	0.2744	0.0029
Acantharea	Lithoptera_sp.	temperate	23.43614 < abs(latitude) <= 66.56386	0.1231	0.0177
Collodaria	Collodaria_XX_sp.	arctic	abs(latitude) > 66.56386	0.7989	0.0001	yes
Acantharea	Litholophus_spB	arctic	abs(latitude) > 66.56386	0.6923	0	yes
